# SprayNPray: user-friendly taxonomic profiling of genome and metagenome contigs

**DOI:** 10.1101/2021.07.17.452725

**Authors:** Arkadiy I. Garber, Catherine R. Armbruster, Stella E. Lee, Vaughn S. Cooper, Jennifer M. Bomberger, Sean M. McAllister

## Abstract

Shotgun sequencing of cultured microbial isolates/individual eukaryotes (whole-genome sequencing) and microbial communities (metagenomics) has become commonplace in biology. Very often, sequenced samples encompass organisms spanning multiple domains of life, necessitating increasingly elaborate software for accurate taxonomic classification of assembled sequences. While many software tools for taxonomic classification exist, SprayNPray offers a quick and user-friendly, semiautomated approach, allowing users to separate contigs by taxonomy (and other metrics) of interest. Easy installation, usage, and intuitive output, which is amenable to visual inspection and/or further computational parsing, will reduce barriers for biologists beginning to analyze genomes and metagenomes. This approach can be used for broad-level overviews, preliminary analyses, or as a supplement to other taxonomic classification or binning software. SprayNPray profiles contigs using multiple metrics, including closest homologs from a user-specified reference database, gene density, read coverage, GC content, tetranucleotide frequency, and codon-usage bias. The output from this software is designed to allow users to spot-check metagenome-assembled genomes, identify, and remove contigs from putative contaminants in isolate assemblies, identify bacteria in eukaryotic assemblies (and vice-versa), and identify possible horizontal gene transfer events.
