## Supplemental File 1 for "SprayNPray: user-friendly taxonomic profiling of genome and metagenome contigs"

contig	contig_length	hits_per_contig	cov	GC-content	Average_AAI	closest_blast_hits
Contig_source1382A_3083	34091	0.6159983573377138	Unknown	39.01909594907747	74.08095238095238	Candidatus Aerophobetes bacterium; Ignavibacteria bacterium; Candidatus Aerophobetes bacterium; Candidatus Aerophobetes bacterium; Waddlia chondrophila; Parachlamydia acanthamoebae; Chlamydiae bacterium; Simkania negevensis; Simkania negevensis; Candidatus Aerophobetes bacterium; Candidatus Aerophobetes bacterium; Candidatus Aerophobetes bacterium; Candidatus Aerophobetes bacterium; NA; Simkania …
Contig_source1382A_3341	32026	0.7493911197152313	Unknown	38.42502966339849	65.65833333333333	Chlamydiae bacterium; Candidatus Aerophobetes bacterium; Candidatus Aerophobetes bacterium; Candidatus Aerophobetes bacterium; Candidatus Aerophobetes bacterium; Chlamydiae bacterium; Chlamydiae bacterium; Simkania negevensis; Simkania negevensis; Candidatus Neptunochlamydia vexilliferae; Candidatus Aerophobetes bacterium; Candidatus Neptunochlamydia vexilliferae; Simkaniaceae bacterium; Simkania…
Contig_source1382A_3553	30492	1.1806375442739079	Unknown	37.826315099042375	69.04444444444444	Simkania negevensis; Chlamydiae bacterium; Candidatus Nucleicultrix amoebiphila; Parachlamydia sp.; Simkaniaceae bacterium; Candidatus Neptunochlamydia vexilliferae; Deltaproteobacteria bacterium; Candidatus Aerophobetes bacterium; 3-hydroxymyristoyl; acyl-carrier-protein; acyl-carrier-protein; Chlamydiae bacterium; Candidatus Aerophobetes bacterium; Chlamydiae bacterium RIFCSPHIGHO2_12_FULL_49_9…
Contig_source1382A_3638	29937	0.7682800547817082	Unknown	37.71586999365334	56.33913043478261	Chlamydiae bacterium RIFCSPLOWO2_02_FULL_49_12; Chlamydiae bacterium; Chlamydiales bacterium STE3; Chlamydiae bacterium; Verrucomicrobia bacterium RIFCSPHIGHO2_12_FULL_41_10; Chlamydiae bacterium; Chlamydiae bacterium; Candidatus Aerophobetes bacterium; Simkania negevensis; Chlamydiae bacterium; Candidatus Aerophobetes bacterium; Simkania negevensis; Chlamydiae bacterium; Chlamydiae bacterium; Ca…
Contig_source1382A_3819	28673	0.6975203152791826	Unknown	38.04275799532662	70.19	Candidatus Anoxychlamydiales bacterium; Candidatus Anoxychlamydiales bacterium; Chlamydiae bacterium CG10_big_fil_rev_8_21_14_0_10_35_9; Parachlamydiaceae bacterium; Candidatus Anoxychlamydiales bacterium; Candidatus Aerophobetes bacterium; Candidatus Protochlamydia sp.; Parachlamydia sp.; Chlamydiae bacterium RIFCSPHIGHO2_02_FULL_49_29; Chlamydiae bacterium CG10_big_fil_rev_8_21_14_0_10_35_9; Pa…
Contig_source1382A_3949	27977	0.8221038710369232	Unknown	38.345784036887444	57.87391304347826	Chlamydiae bacterium RIFCSPHIGHO2_12_FULL_49_9; Simkaniaceae bacterium; Candidatus Aerophobetes bacterium; Chlamydiae bacterium RIFCSPHIGHO2_12_FULL_49_9; Fe; Synechococcaceae bacterium WBB_3_034; Candidatus Anoxychlamydiales bacterium; Simkaniaceae bacterium; Simkania negevensis; Candidatus Neptunochlamydia vexilliferae; Simkania negevensis; Chlamydiae bacterium GWF2_49_8; Chlamydiia bacterium; …
Contig_source1382A_3957	27924	0.6804182781836413	Unknown	37.351382323449364	61.689473684210526	Candidatus Liptonbacteria bacterium RIFCSPHIGHO2_01_FULL_56_18b; Chlamydiae bacterium RIFCSPHIGHO2_02_FULL_49_29; Candidatus Dependentiae bacterium; Candidatus Aerophobetes bacterium; Simkania negevensis Z; Chlamydiae bacterium; Candidatus Aerophobetes bacterium; Candidatus Aerophobetes bacterium; Simkania negevensis; Simkania negevensis; Alteromonadaceae bacterium; Candidatus Aerophobetes bacter…
Contig_source1382A_3990	27734	0.8293069878127929	Unknown	38.28874305906108	62.17391304347826	Simkania negevensis; Chlamydiae bacterium; Candidatus Neptunochlamydia vexilliferae; Chlamydiae bacterium; Candidatus Anoxychlamydiales bacterium; acyl-carrier-protein; Candidatus Neptunochlamydia vexilliferae; Chlamydiae bacterium; Simkaniaceae bacterium; Chlamydiae bacterium; Chlamydiae bacterium; Chlamydiae bacterium CG10_big_fil_rev_8_21_14_0_10_35_9; Candidatus Aerophobetes bacterium; Chlamy…
Contig_source1382A_4018	27564	0.47162966187781163	Unknown	37.850094325932375	55.96923076923077	Simkania negevensis; Acytostelium subglobosum LB1; Chlamydiae bacterium; Chlamydiae bacterium; Simkania negevensis; Chlamydiae bacterium; Chlamydiae bacterium; Candidatus Protochlamydia amoebophila; Chlamydiae bacterium; Candidatus Aerophobetes bacterium; Parachlamydia sp.; Simkania negevensis; Candidatus Aerophobetes bacterium;
Contig_source1382A_4301	25921	0.8873114463176576	Unknown	37.934493268006634	60.97826086956522	Magnetovibrio sp.; Chlamydiales bacterium 38-26; Simkania negevensis; Simkania negevensis; Simkania negevensis; Simkania negevensis; Thiotrichaceae bacterium; Candidatus Aerophobetes bacterium; Chlamydiae bacterium; Candidatus Aerophobetes bacterium; Simkaniaceae bacterium; Nitrospirae bacterium; Simkania negevensis; Parachlamydiaceae bacterium; Candidatus Aerophobetes bacterium; bacterium ADurb.…
Contig_source1382A_4409	25362	0.7097232079489	Unknown	39.76027127198171	60.455555555555556	Candidatus Aerophobetes bacterium; Chlamydiae bacterium; Candidatus Neptunochlamydia vexilliferae; Chlamydiae bacterium; Chlamydiae bacterium; Chlamydiae bacterium; Chlamydiae bacterium; Simkania negevensis; Candidatus Aerophobetes bacterium; Chlamydiae bacterium; Waddliaceae bacterium; Chlamydiae bacterium; Chlamydiae bacterium; Candidatus Aerophobetes bacterium; Chlamydiae bacterium; Candidatus…
Contig_source1382A_5226	22003	0.636276871335727	Unknown	40.23996727718948	58.128571428571426	Candidatus Aerophobetes bacterium; Simkania negevensis; Candidatus Rhabdochlamydia sp. T3358; Chlamydiae bacterium RIFCSPHIGHO2_02_FULL_49_29; Candidatus Neptunochlamydia vexilliferae; Simkania negevensis; Chlamydiae bacterium; Chlamydiae bacterium CG10_big_fil_rev_8_21_14_0_10_35_9; Simkania negevensis; Parachlamydiales bacterium; Chlamydiae bacterium; Chlamydiae bacterium; Candidatus Aerophobet…
Contig_source1382A_5693	20345	0.6389776357827477	Unknown	38.62374047677562	70.23076923076923	Legionellales bacterium RIFCSPHIGHO2_12_FULL_42_9; Estrella lausannensis; Candidatus Aerophobetes bacterium; Parachlamydiaceae bacterium; Candidatus Aerophobetes bacterium; Candidatus Aerophobetes bacterium; Candidatus Aerophobetes bacterium; Chlamydiae bacterium; Chlamydiae bacterium; Parachlamydiales bacterium; Candidatus Neptunochlamydia vexilliferae; Candidatus Neptunochlamydia vexilliferae; …
Contig_source1382A_5807	20045	0.7483162883512097	Unknown	38.76777251184834	65.36666666666667	Chlamydiae bacterium; Candidatus Neptunochlamydia vexilliferae; Chlamydiae bacterium; Chlamydiae bacterium CG10_big_fil_rev_8_21_14_0_10_35_9; Chlamydiae bacterium; Candidatus Anoxychlamydiales bacterium; Candidatus Neptunochlamydia vexilliferae; Candidatus Neptunochlamydia vexilliferae; Chlamydiae bacterium; Candidatus Aerophobetes bacterium; Candidatus Aerophobetes bacterium; Waddliaceae bacter…
Contig_source1382A_5898	19792	0.6063055780113177	Unknown	38.76313662085691	69.23333333333333	Chlamydiae bacterium; Chlamydiae bacterium; Simkania negevensis; Candidatus Neptunochlamydia vexilliferae; Chlamydiae bacterium; Chlamydiales bacterium; Simkania negevensis; Simkania negevensis; Candidatus Aerophobetes bacterium; Candidatus Aerophobetes bacterium; Candidatus Aerophobetes bacterium; Candidatus Similichlamydia epinepheli;
Contig_source1382A_5983	19570	0.8686765457332651	Unknown	38.758303525804806	67.44705882352942	Candidatus Aerophobetes bacterium; Simkania negevensis; Simkania negevensis Z; Candidatus Aerophobetes bacterium; Chlamydiae bacterium; Parachlamydia sp.; Gammaproteobacteria bacterium; Chlamydiae bacterium; Legionella anisa; Chlamydiae bacterium RIFCSPHIGHO2_12_FULL_27_8; Chlamydiae bacterium; Candidatus Neptunochlamydia vexilliferae; Chlamydiae bacterium; Betaproteobacteria bacterium RIFCSPLOWO…
Contig_source1382A_5993	19527	0.6145337225380243	Unknown	37.49679930352845	67.63333333333333	Simkania negevensis; Candidatus Nitrosocosmicus sp.; Candidatus Aerophobetes bacterium; Candidatus Omnitrophica bacterium; Simkania negevensis; Simkania negevensis; Simkania negevensis Z; Chlamydiae bacterium CG10_big_fil_rev_8_21_14_0_10_35_9; Candidatus Aerophobetes bacterium; Candidatus Aerophobetes bacterium; Candidatus Aerophobetes bacterium; Waddliaceae bacterium;
Contig_source1382A_6008	19465	0.6164911379398921	Unknown	38.330336501412795	59.775	Simkania negevensis; Chlamydiae bacterium CG10_big_fil_rev_8_21_14_0_10_35_9; Chlamydiales bacterium; Candidatus Anoxychlamydiales bacterium; Chlamydiae bacterium; Chlamydiae bacterium; Simkania negevensis; Candidatus Aerophobetes bacterium; Candidatus Neptunochlamydia vexilliferae; Parachlamydiaceae bacterium; Chlamydiae bacterium GWA2_50_15; Chlamydiae bacterium;
Contig_source1382A_6167	19019	0.893842999106157	Unknown	39.665597560334405	59.44117647058823	Simkaniaceae bacterium; Simkania negevensis Z; Candidatus Aerophobetes bacterium; Chlamydiae bacterium; Candidatus Neptunochlamydia vexilliferae; Simkaniaceae bacterium; Candidatus Protochlamydia naegleriophila; Parachlamydiales bacterium; Candidatus Neptunochlamydia vexilliferae; Simkania negevensis; Candidatus Protochlamydia sp.; Simkania negevensis; Simkania negevensis; Simkania negevensis; Si…
Contig_source1382A_6220	18890	0.529380624669137	Unknown	40.714663843303335	63.18	Chlamydiae bacterium; Candidatus Aerophobetes bacterium; Simkania negevensis; Chlamydiae bacterium; Candidatus Neptunochlamydia vexilliferae; Simkania negevensis; Simkania negevensis; Chlamydiae bacterium; Chlamydiae bacterium; Simkaniaceae bacterium;
Contig_source1382A_6367	18498	0.6487187804086928	Unknown	36.598551194723754	47.825	Simkania negevensis; Chlamydiae bacterium; Simkania negevensis; Chryseobacterium sp.; Candidatus Aerophobetes bacterium; Simkania negevensis; Simkania negevensis; Methanomicrobiales archaeon; Gammaproteobacteria bacterium 39-13; Simkania negevensis; Candidatus Aerophobetes bacterium; Simkania negevensis;
Contig_source1382A_6538	18095	0.7184305056645482	Unknown	38.08786957723128	60.646153846153844	Verrucomicrobia bacterium; Simkania negevensis; Candidatus Aerophobetes bacterium; Candidatus Aerophobetes bacterium; Parachlamydiaceae bacterium; Simkania negevensis; Simkania negevensis Z; Candidatus Aerophobetes bacterium; Candidatus Aerophobetes bacterium; Chlamydiae bacterium; Candidatus Anoxychlamydiales bacterium; Simkania negevensis; Candidatus Anoxychlamydiales bacterium;
Contig_source1382A_6550	18076	0.8298296083204248	Unknown	38.12237220624032	71.56	Simkania negevensis; bacterium; Simkaniaceae bacterium; Candidatus Aerophobetes bacterium; Simkaniaceae bacterium; Chlamydiia bacterium; Chlamydiia bacterium; Candidatus Aerophobetes bacterium; Parachlamydiaceae bacterium; Chlamydiae bacterium; Chlamydiae bacterium; Chlamydiae bacterium; Candidatus Aerophobetes bacterium; Colwellia sp.; Candidatus Aerophobetes bacterium;
Contig_source1382A_6740	17623	0.8511604153662826	Unknown	39.36333200930602	60.06666666666667	Candidatus Aerophobetes bacterium; Simkania negevensis; Simkania negevensis; Chlamydiae bacterium CG10_big_fil_rev_8_21_14_0_10_42_34; Parachlamydiaceae bacterium; Simkania negevensis; Chlamydiae bacterium; Candidatus Aerophobetes bacterium; Chlamydiae bacterium; Candidatus Aerophobetes bacterium; Candidatus Anoxychlamydiales bacterium; Simkania negevensis; Parachlamydiaceae bacterium; Candidatus…
Contig_source1382A_6825	17413	0.7465686556021364	Unknown	38.00034457014874	59.1	Bacillus sp. N1-1; Candidatus Aerophobetes bacterium; Saprospiraceae bacterium; Chlamydiae bacterium; Simkania negevensis Z; Caloramator fervidus; Cyanobacteria bacterium UBA8543; Candidatus Anoxychlamydiales bacterium; Nostoc sp. HK-01; Candidatus Berkiella cookevillensis; Candidatus Aerophobetes bacterium; bacterium; Candidatus Aerophobetes bacterium;
Contig_source1382A_6862	17354	0.8067304367869079	Unknown	44.254926818024664	71.45	Kordiimonadales bacterium; Hellea balneolensis; Kordiimonadales bacterium; Kordiimonadales bacterium; Alphaproteobacteria bacterium; Kordiimonas pumila; Kordiimonas gwangyangensis; uncultured bacterium; Simkaniaceae bacterium; Simkania negevensis; Chlamydiae bacterium; Simkania negevensis; Candidatus Aerophobetes bacterium; Candidatus Aerophobetes bacterium;
Contig_source1382A_6964	17125	0.9927007299270073	Unknown	38.7970802919708	56.49411764705882	Chlamydiae bacterium; Parachlamydiales bacterium; Simkania negevensis; Simkania negevensis; Candidatus Neptunochlamydia vexilliferae; Candidatus Aerophobetes bacterium; Simkaniaceae bacterium; Simkaniaceae bacterium; Candidatus Neptunochlamydia vexilliferae; Candidatus Aerophobetes bacterium; Candidatus Aerophobetes bacterium; Candidatus Aerophobetes bacterium; Simkaniaceae bacterium; Simkania ne…
Contig_source1382A_7013	17029	0.8808503141699454	Unknown	39.45034940395795	71.68666666666667	Simkania negevensis; Simkaniaceae bacterium; Candidatus Aerophobetes bacterium; Chlamydiae bacterium; Candidatus Neptunochlamydia vexilliferae; Simkaniaceae bacterium; Chlamydiae bacterium; Chlamydiae bacterium; Simkania negevensis; Candidatus Aerophobetes bacterium; Chlamydiae bacterium; Candidatus Aerophobetes bacterium; Candidatus Aerophobetes bacterium; Ignavibacteria bacterium; Candidatus Ae…
Contig_source1382A_7319	16377	0.7327349331379374	Unknown	38.493008487512974	65.03333333333333	Candidatus Aerophobetes bacterium; Chlamydiae bacterium CG10_big_fil_rev_8_21_14_0_10_42_34; Candidatus Aerophobetes bacterium; Chlamydiae bacterium; Candidatus Neptunochlamydia vexilliferae; Candidatus Neptunochlamydia vexilliferae; Candidatus Protochlamydia naegleriophila; Candidatus Neptunochlamydia vexilliferae; Simkania negevensis; Candidatus Aerophobetes bacterium; Candidatus Anoxychlamydia…
Contig_source1382A_7489	16064	0.9960159362549801	Unknown	34.499501992031874	66.90625	Candidatus Aerophobetes bacterium; Candidatus Aerophobetes bacterium; Deinococcus misasensis; Chthonomonas calidirosea; Candidatus Aerophobetes bacterium; Chlamydiae bacterium RIFCSPHIGHO2_02_FULL_49_29; Candidatus Aerophobetes bacterium; Candidatus Aerophobetes bacterium; Candidatus Rhabdochlamydia sp. T3358; Desulfurobacterium thermolithotrophum; Verrucomicrobia bacterium RIFCSPHIGHO2_12_FULL_4…
Contig_source1382A_7507	16016	0.9365634365634367	Unknown	38.19305694305694	62.95333333333333	Chlamydiae bacterium; Chlamydiae bacterium; Chlamydiae bacterium; Chlamydiae bacterium; Candidatus Dependentiae bacterium; Chlamydiae bacterium CG10_big_fil_rev_8_21_14_0_10_42_34; Candidatus Aerophobetes bacterium; Simkania negevensis; Simkania negevensis; Candidatus Aerophobetes bacterium; Simkania negevensis; Simkania negevensis; Candidatus Aerophobetes bacterium; Candidatus Anoxychlamydiales …
Contig_source1382A_7570	15910	0.502828409805154	Unknown	39.12005028284098	71.85	Candidatus Aerophobetes bacterium; Chlamydiae bacterium RIFCSPLOWO2_02_FULL_49_12; Parachlamydiaceae bacterium; Chlamydiae bacterium; Candidatus Aerophobetes bacterium; Chlamydiae bacterium; Chlamydiae bacterium; Simkania negevensis;
Contig_source1382A_7606	15836	0.8840616317251832	Unknown	39.34705733771155	64.73571428571428	Chlamydiae bacterium GWA2_50_15; Chlamydiae bacterium GWA2_50_15; Chlamydiales bacterium 38-26; Chlamydiae bacterium GWC2_50_10; Parachlamydia sp. C2; Chlamydiae bacterium; Candidatus Aerophobetes bacterium; Simkania negevensis; Chlamydiae bacterium; Simkania negevensis; Candidatus Aerophobetes bacterium; Candidatus Aerophobetes bacterium; Chlamydia sp. 32-24; Parachlamydiaceae bacterium;
Contig_source1382A_7741	15581	0.9627109941595533	Unknown	37.73185289776009	66.79333333333334	Chlamydiae bacterium; Chlamydia sp. 32-24; Simkaniaceae bacterium; Simkaniaceae bacterium; Candidatus Aerophobetes bacterium; Candidatus Protochlamydia naegleriophila; Simkania negevensis; Acidobacteria bacterium; Candidatus Protochlamydia sp.; Gammaproteobacteria bacterium; Candidatus Aerophobetes bacterium; Chlamydiae bacterium; Candidatus Aerophobetes bacterium; Candidatus Aerophobetes bacteri…
Contig_source1382A_7749	15565	0.770960488274976	Unknown	37.976228718278186	52.15833333333333	Candidatus Aerophobetes bacterium; Candidatus Neptunochlamydia vexilliferae; Undibacterium parvum; Legionellales bacterium; uncultured bacterium; Tissierellia bacterium; Caedibacter sp. 38-128; Chlamydiae bacterium; Simkania negevensis; Parachlamydiaceae bacterium; Algicoccus marinus; Simkania negevensis;
Contig_source1382A_7864	15384	0.6500260010400416	Unknown	37.662506500260015	58.269999999999996	Chlamydiae bacterium SM23_39; Alphaproteobacteria bacterium; Simkania negevensis; Chlamydiales bacterium SCGC AG-110-P3; Simkania negevensis; Simkania negevensis; Parachlamydiaceae bacterium; Chlamydiae bacterium CG10_big_fil_rev_8_21_14_0_10_35_9; Chlamydiae bacterium; Chlamydiae bacterium;
Contig_source1382A_7885	15343	0.6517630189663038	Unknown	40.26591931173825	60.1	Candidatus Anoxychlamydiales bacterium; Parachlamydiaceae bacterium; Simkania negevensis; Chlamydiae bacterium; Parachlamydia sp.; Candidatus Protochlamydia sp. R18; Clostridiales bacterium; Chlamydia sp. 32-24; Simkania negevensis; Candidatus Aerophobetes bacterium;
Contig_source1382A_7961	15191	0.46079915739582644	Unknown	38.325324205121454	64.5	Chlamydiae bacterium; Simkaniaceae bacterium; Candidatus Aerophobetes bacterium; Candidatus Aerophobetes bacterium; Candidatus Aerophobetes bacterium; Simkania negevensis; Chlamydiae bacterium;
Contig_source1382A_8033	15069	0.6636140420731302	Unknown	37.872453381113544	59.61	Candidatus Aerophobetes bacterium; Simkania negevensis; Neochlamydia sp. TUME1; Parachlamydiaceae bacterium; Chlamydiae bacterium; Simkaniaceae bacterium; Candidatus Anoxychlamydiales bacterium; Chlamydiae bacterium; Candidatus Aerophobetes bacterium; Flavobacteriales bacterium CG_4_10_14_0_8_um_filter_32_5;
Contig_source1382A_8051	15027	0.9316563518999136	Unknown	37.11319624675584	73.01428571428572	Candidatus Aerophobetes bacterium; Candidatus Aerophobetes bacterium; Candidatus Aerophobetes bacterium; Simkania negevensis; Ignavibacteriae bacterium; Candidatus Aerophobetes bacterium; Chlamydiae bacterium; Simkania negevensis; Chlamydiae bacterium; Candidatus Aerophobetes bacterium; Candidatus Aerophobetes bacterium; Parachlamydia sp.; Simkania negevensis Z; Chlamydiia bacterium;
Contig_source1382A_8207	14757	0.8131734092295182	Unknown	40.10977841024598	68.41666666666667	Candidatus Aerophobetes bacterium; Candidatus Aerophobetes bacterium; Chlamydiae bacterium; Chlamydiae bacterium; Simkania negevensis; Simkania negevensis; Candidatus Neptunochlamydia vexilliferae; Simkania negevensis; Simkania negevensis; Estrella lausannensis; Candidatus Neptunochlamydia vexilliferae; Candidatus Aerophobetes bacterium;
Contig_source1382A_8344	14552	0.9620670698185817	Unknown	38.76443100604728	75.26428571428572	Candidatus Aerophobetes bacterium; Simkania negevensis; Chlamydiae bacterium; Chlamydiae bacterium; Chlamydiae bacterium RIFCSPHIGHO2_12_FULL_49_9; Chlamydiae bacterium; Simkaniaceae bacterium; Chlamydiae bacterium; Chlamydiae bacterium; Chlamydiae bacterium; Candidatus Aerophobetes bacterium; Candidatus Aerophobetes bacterium; Candidatus Aerophobetes bacterium; Shewanella sp. POL2;
Contig_source1382A_8561	14156	0.7064142413111048	Unknown	40.61881887538853	66.64	Parachlamydiaceae bacterium; Chlamydiae bacterium; Chlamydiae bacterium; Candidatus Aerophobetes bacterium; Waddliaceae bacterium; Chlamydiae bacterium; Simkania negevensis; Coraliomargarita sinensis; Simkania negevensis; Chlamydiae bacterium;
Contig_source1382A_8653	14020	0.7845934379457917	Unknown	39.86447931526391	62.736363636363635	Candidatus Aerophobetes bacterium; Neochlamydia sp. AcF84; acyl-carrier-protein; Flavobacteriales bacterium TMED191; Chlamydiae bacterium; Candidatus Aerophobetes bacterium; Chlamydiae bacterium; Chlamydiae bacterium CG10_big_fil_rev_8_21_14_0_10_42_34; Candidatus Aerophobetes bacterium; Simkania negevensis; Simkania negevensis Z;
Contig_source1382A_8995	13560	0.8849557522123893	Unknown	37.14601769911504	58.958333333333336	Vibrio anguillarum; Gammaproteobacteria bacterium; Candidatus Anoxychlamydiales bacterium; Simkania negevensis; Chlamydiae bacterium; Planctomycetes bacterium; Chlamydiae bacterium; Candidatus Pacearchaeota archaeon; Candidatus Aerophobetes bacterium; Piscirickettsia salmonis; Simkania negevensis; Chlamydiae bacterium;
Contig_source1382A_9145	13378	0.8222454776498729	Unknown	38.75018687397219	68.42727272727272	Candidatus Aerophobetes bacterium; Candidatus Aerophobetes bacterium; Simkania negevensis; Chlamydiae bacterium RIFCSPHIGHO2_12_FULL_49_9; Candidatus Aerophobetes bacterium; Candidatus Rhabdochlamydia sp. T3358; Chlamydiae bacterium; Chlamydiae bacterium; Waddlia chondrophila; Simkania negevensis; Candidatus Aerophobetes bacterium;
Contig_source1382A_9201	13301	1.127734756785204	Unknown	38.57604691376588	58.266666666666666	Tatlockia micdadei; Chlamydiae bacterium; Candidatus Neptunochlamydia vexilliferae; Simkania negevensis; Parachlamydiaceae bacterium; Simkaniaceae bacterium; Candidatus Aerophobetes bacterium; Chlamydiae bacterium; Candidatus Neptunochlamydia vexilliferae; Chlamydiae bacterium; Simkaniaceae bacterium; Candidatus Anoxychlamydiales bacterium; Simkania negevensis Z; Candidatus Anoxychlamydiales bact…
Contig_source1382A_9402	13027	0.8444000921163737	Unknown	39.29530974130652	63.763636363636365	Chlamydiae bacterium; Candidatus Aerophobetes bacterium; Falsibacillus albus; Candidatus Aerophobetes bacterium; Chlamydiae bacterium; Chlamydiae bacterium; Simkania negevensis; Fastidiosibacter lacustris; Candidatus Protochlamydia sp. W-9; Chlamydiae bacterium CG10_big_fil_rev_8_21_14_0_10_42_34; Parachlamydiales bacterium;
Contig_source1382A_9593	12771	0.5481168271865946	Unknown	38.68138751859682	67.22857142857143	Candidatus Aerophobetes bacterium; Candidatus Aerophobetes bacterium; Candidatus Neptunochlamydia vexilliferae; Simkania negevensis; Chlamydiae bacterium; bacterium; Candidatus Neptunochlamydia vexilliferae;
Contig_source1382A_9636	12724	0.6287331027978623	Unknown	37.700408676516815	63.2125	uncultured bacterium; Candidatus Anoxychlamydiales bacterium; Candidatus Aerophobetes bacterium; Simkania negevensis; Candidatus Neptunochlamydia vexilliferae; Simkania negevensis Z; Chlamydiae bacterium; Candidatus Aerophobetes bacterium;
Contig_source1382A_9739	12588	0.6355258976803305	Unknown	38.346043851286936	47.75	Candidatus Anoxychlamydiales bacterium; Candidatus Aerophobetes bacterium; Oceanospirillum beijerinckii; Chlamydiae bacterium RIFCSPHIGHO2_12_FULL_49_11; Candidatus Rokubacteria bacterium; Chlamydiae bacterium RIFCSPHIGHO2_12_FULL_49_11; Phycisphaerae bacterium; Chlamydiae bacterium;
Contig_source1382A_9762	12563	0.9551858632492238	Unknown	37.18060972697604	61.625	Nitrospirae bacterium; Chlamydiae bacterium; Chlamydiae bacterium CG10_big_fil_rev_8_21_14_0_10_35_9; Parachlamydia acanthamoebae; Candidatus Protochlamydia amoebophila; Candidatus Aerophobetes bacterium; Chlamydiae bacterium; Verrucomicrobia bacterium RIFCSPHIGHO2_12_FULL_41_10; Candidatus Aerophobetes bacterium; Simkania negevensis Z; Chlamydiae bacterium; Firmicutes bacterium;
Contig_source1382A_9777	12543	0.47835446065534565	Unknown	35.246751175954714	62.483333333333334	Candidatus Aerophobetes bacterium; Candidatus Aerophobetes bacterium; Candidatus Dependentiae bacterium ADurb.Bin331; Candidatus Aerophobetes bacterium; bacterium; Candidatus Neptunochlamydia vexilliferae;
Contig_source1382A_9789	12532	0.47877433769549954	Unknown	36.330992658793484	63.03333333333333	Chlamydiae bacterium; Candidatus Aerophobetes bacterium; Candidatus Aerophobetes bacterium; Chlamydiae bacterium; Simkania negevensis; Candidatus Anoxychlamydiales bacterium;
Contig_source1382A_10071	12206	0.6554153694904146	Unknown	37.48156644273308	60.8125	Candidatus Aerophobetes bacterium; Simkania negevensis; Chlamydiae bacterium; Simkania negevensis; Neochlamydia sp. EPS4; Chlamydiae bacterium; Candidatus Aerophobetes bacterium; Chlamydiae bacterium RIFCSPHIGHO2_02_FULL_49_29;
Contig_source1382A_10147	12085	0.5792304509722797	Unknown	39.41249482829954	68.02857142857142	Candidatus Aerophobetes bacterium; Simkania negevensis Z; Chlamydiae bacterium; Candidatus Neptunochlamydia vexilliferae; Simkania negevensis; Candidatus Neptunochlamydia vexilliferae; Chlamydiae bacterium;
Contig_source1382A_10196	12020	0.6655574043261232	Unknown	38.993344425956735	67.0875	Candidatus Aerophobetes bacterium; Candidatus Rhabdochlamydia sp. T3358; Chlamydiae bacterium; Candidatus Neptunochlamydia vexilliferae; Chlamydiae bacterium; Candidatus Neptunochlamydia vexilliferae; Simkania negevensis; Chlamydiae bacterium CG10_big_fil_rev_8_21_14_0_10_42_34;
Contig_source1382A_10248	11966	0.8357011532675915	Unknown	38.634464315560756	52.14	Chlamydiales bacterium 38-26; Candidatus Aerophobetes bacterium; Parachlamydia acanthamoebae str. Hall's coccus; Simkaniaceae bacterium; Parachlamydia sp. C2; bacterium; Parachlamydia acanthamoebae; Chlamydiae bacterium; Gemella sanguinis; Candidatus Paracaedibacter symbiosus;
Contig_source1382A_10251	11963	0.7523196522611386	Unknown	39.15405834656859	56.05555555555556	Chlamydiae bacterium; Chlamydiae bacterium; Parachlamydiaceae bacterium; Chlamydiae bacterium; Candidatus Aerophobetes bacterium; Candidatus Aerophobetes bacterium; Simkania negevensis; Legionella nautarum; Chlamydiae bacterium;
Contig_source1382A_10365	11858	1.0963062911114858	Unknown	38.04182830156856	60.46923076923077	Chlamydiae bacterium; Candidatus Aerophobetes bacterium; Chlamydiae bacterium CG10_big_fil_rev_8_21_14_0_10_42_34; Candidatus Anoxychlamydiales bacterium; Candidatus Aerophobetes bacterium; Chlamydiae bacterium RIFCSPHIGHO2_12_FULL_49_9; Legionella quateirensis; Parachlamydiaceae bacterium; Parachlamydia sp.; Candidatus Protochlamydia sp.; Candidatus Aerophobetes bacterium; Chlamydiae bacterium C…
Contig_source1382A_10484	11730	0.5115089514066496	Unknown	36.52173913043478	48.233333333333334	Parachlamydia sp. C2; Chlamydiales bacterium; Candidatus Aerophobetes bacterium; Simkania negevensis; Deinococcus cellulosilyticus; Methylobacter sp. BlB1;
Contig_source1382A_10512	11697	0.4274600324869625	Unknown	39.42036419594768	67.72	Candidatus Aerophobetes bacterium; Simkania negevensis Z; Candidatus Neptunochlamydia vexilliferae; Simkania negevensis; Simkania negevensis Z;
Contig_source1382A_10836	11328	0.7062146892655368	Unknown	36.93502824858757	81.9625	Candidatus Anoxychlamydiales bacterium; Candidatus Aerophobetes bacterium; Candidatus Aerophobetes bacterium; Chlamydiae bacterium; Chlamydiae bacterium; Alphaproteobacteria bacterium; Chlamydiae bacterium; Chlamydiae bacterium;
Contig_source1382A_10869	11295	0.796812749003984	Unknown	37.591854803010186	71.57777777777778	Candidatus Neptunochlamydia vexilliferae; Candidatus Aerophobetes bacterium; Candidatus Neptunochlamydia vexilliferae; Chlamydiae bacterium CG10_big_fil_rev_8_21_14_0_10_35_9; Chlamydiae bacterium; Candidatus Aerophobetes bacterium; Candidatus Aerophobetes bacterium; Candidatus Aerophobetes bacterium; Chlamydiae bacterium;
Contig_source1382A_11180	10979	1.0929957191001003	Unknown	37.79032698788596	56.391666666666666	Staphylococcus argenteus; Candidatus Aerophobetes bacterium; Candidatus Aerophobetes bacterium; Chlamydiae bacterium; Acholeplasmataceae bacterium; Chlamydiae bacterium; Chlamydiae bacterium; Gammaproteobacteria bacterium RIFCSPHIGHO2_12_FULL_37_14; Chlamydiae bacterium; Chloroflexi bacterium; Sansalvadorimonas verongulae; Tissierellia bacterium;
Contig_source1382A_11514	10659	1.0319917440660473	Unknown	38.831034806267006	62.845454545454544	Candidatus Aerophobetes bacterium; Chlamydiae bacterium; Caldicellulosiruptor danielii; Candidatus Dependentiae bacterium; Chlamydiae bacterium; Simkania negevensis Z; Simkania negevensis; Candidatus Aerophobetes bacterium; Candidatus Aerophobetes bacterium; Candidatus Aerophobetes bacterium; Candidatus Aerophobetes bacterium;
Contig_source1382A_11565	10621	0.8473778363619244	Unknown	40.53290650597872	68.25555555555556	Waddlia chondrophila; Simkania negevensis; Candidatus Aerophobetes bacterium; Candidatus Magasanikbacteria bacterium GW2011_GWC2_41_17; Gammaproteobacteria bacterium RIFCSPHIGHO2_12_FULL_35_23; Chlamydiae bacterium; Candidatus Aerophobetes bacterium; Candidatus Aerophobetes bacterium; Chlamydiae bacterium;
Contig_source1382A_11588	10595	0.6606890042472864	Unknown	38.338839075035395	72.6	Simkania negevensis; Chlamydiae bacterium; Candidatus Protochlamydia naegleriophila; Candidatus Aerophobetes bacterium; Candidatus Aerophobetes bacterium; Chlamydiae bacterium; Simkania negevensis;
Contig_source1382A_11711	10487	0.6674930866787451	Unknown	38.27596071326404	60.55714285714286	Candidatus Aerophobetes bacterium; Candidatus Aerophobetes bacterium; Candidatus Aerophobetes bacterium; Chlamydiae bacterium; Chlamydiae bacterium; Chlamydiae bacterium; Candidatus Anoxychlamydiales bacterium;
Contig_source1382A_11906	10334	0.8709115540932844	Unknown	37.47822721114767	64.73333333333333	Simkania negevensis; Parachlamydia sp. C2; Candidatus Rhabdochlamydia sp. T3358; Candidatus Aerophobetes bacterium; Candidatus Aerophobetes bacterium; Chlamydiae bacterium; Chlamydiae bacterium; Candidatus Aerophobetes bacterium; Candidatus Neptunochlamydia vexilliferae;
Contig_source1382A_11923	10320	0.29069767441860467	Unknown	38.07170542635659	41.666666666666664	Chlamydiae bacterium; Piscirickettsia litoralis; Simkaniaceae bacterium;
Contig_source1382A_12381	9902	0.8079175924055747	Unknown	37.628761866289636	63.6375	Chlamydiae bacterium; Chlamydiae bacterium; Simkania negevensis; Criblamydia sequanensis; Chlamydiae bacterium; Chlamydiae bacterium; Candidatus Aerophobetes bacterium; Candidatus Anoxychlamydiales bacterium;
Contig_source1382A_12418	9875	0.3037974683544304	Unknown	39.77721518987342	70.96666666666667	Candidatus Aerophobetes bacterium; Simkania negevensis; Anseongella ginsenosidimutans;
Contig_source1382A_12430	9863	0.9125012673628714	Unknown	39.318665720369054	63.47777777777778	Parachlamydia sp. C2; Chlamydiae bacterium; Candidatus Anoxychlamydiales bacterium; Candidatus Neptunochlamydia vexilliferae; Chlamydiae bacterium; Chlamydiae bacterium; Candidatus Aerophobetes bacterium; Bdellovibrio sp. qaytius; Candidatus Anoxychlamydiales bacterium;
Contig_source1382A_12466	9833	0.7118885385945286	Unknown	35.482558730804435	72.32857142857142	Candidatus Aerophobetes bacterium; Chlamydiae bacterium; Chlamydiae bacterium; Candidatus Aerophobetes bacterium; Chlamydiae bacterium RIFCSPHIGHO2_12_FULL_49_9; Candidatus Aerophobetes bacterium; Simkaniaceae bacterium;
Contig_source1382A_12820	9562	0.7320644216691069	Unknown	37.74314996862581	68.44285714285715	Chlamydiae bacterium; Candidatus Aerophobetes bacterium; Chlamydiae bacterium CG10_big_fil_rev_8_21_14_0_10_35_9; Candidatus Dependentiae bacterium; Candidatus Aerophobetes bacterium; Candidatus Aerophobetes bacterium; Simkania negevensis Z;
Contig_source1382A_12861	9513	1.1563124145905603	Unknown	39.74561126879008	71.04545454545455	Candidatus Aerophobetes bacterium; Caballeronia sordidicola; Paraburkholderia sp. BL8N3; Candidatus Aerophobetes bacterium; Candidatus Aerophobetes bacterium; Candidatus Aerophobetes bacterium; Candidatus Aerophobetes bacterium; Chlamydiae bacterium; Parachlamydia sp. C2; Chlamydiae bacterium; Chlamydiae bacterium;
Contig_source1382A_12885	9489	0.94846664558963	Unknown	38.739593213194226	68.11111111111111	Chlamydiae bacterium CG10_big_fil_rev_8_21_14_0_10_42_34; Simkania negevensis; Candidatus Neptunochlamydia vexilliferae; Candidatus Aerophobetes bacterium; NADP(+); Candidatus Aerophobetes bacterium; Chlamydiae bacterium; Candidatus Aerophobetes bacterium; Chlamydiae bacterium;
Contig_source1382A_12937	9451	1.0580890911014706	Unknown	39.33975240715269	61.85	Candidatus Aerophobetes bacterium; Chlamydiae bacterium; Chlamydiae bacterium; Chlamydiae bacterium; Chlamydiae bacterium; acetyl-CoA-carboxylase; Simkania negevensis; Simkania negevensis Z; Chlamydiae bacterium; Candidatus Aerophobetes bacterium;
Contig_source1382A_12985	9421	0.9553125995117292	Unknown	38.81753529349326	82.47777777777777	Candidatus Aerophobetes bacterium; Candidatus Anoxychlamydiales bacterium; Candidatus Neptunochlamydia vexilliferae; Candidatus Aerophobetes bacterium; Candidatus Aerophobetes bacterium; Candidatus Aerophobetes bacterium; Candidatus Aerophobetes bacterium; Candidatus Aerophobetes bacterium; Waddliaceae bacterium;
Contig_source1382A_13221	9245	0.8653326122228232	Unknown	39.04813412655489	55.175	Candidatus Aerophobetes bacterium; Candidatus Anoxychlamydiales bacterium; Candidatus Neptunochlamydia vexilliferae; Caulobacter sp. UNC358MFTsu5.1; Chlamydiae bacterium; Chlamydiae bacterium; Candidatus Neptunochlamydia vexilliferae; Chlamydiae bacterium;
Contig_source1382A_13232	9239	0.5411841108345059	Unknown	37.4607641519645	76.72	Candidatus Entotheonella palauensis; Zooshikella ganghwensis; Candidatus Aerophobetes bacterium; Candidatus Aerophobetes bacterium; Candidatus Aerophobetes bacterium;
Contig_source1382A_13306	9178	0.7626933972543037	Unknown	38.36347788189148	63.77142857142857	Candidatus Aerophobetes bacterium; Chlamydiae bacterium; Candidatus Neptunochlamydia vexilliferae; Candidatus Neptunochlamydia vexilliferae; Candidatus Anoxychlamydiales bacterium; Planctomycetes bacterium; Simkania negevensis;
Contig_source1382A_13343	9149	0.7651109410864576	Unknown	38.22275658541917	86.41428571428571	Candidatus Aerophobetes bacterium; Chlamydiae bacterium; Candidatus Aerophobetes bacterium; Chlamydiae bacterium; Candidatus Aerophobetes bacterium; Chlamydiae bacterium CG10_big_fil_rev_8_21_14_0_10_35_9; Candidatus Aerophobetes bacterium;
Contig_source1382A_13462	9060	1.324503311258278	Unknown	38.9514348785872	74.70833333333333	Candidatus Aerophobetes bacterium; Parachlamydiaceae bacterium; Candidatus Rubidus massiliensis; Candidatus Aerophobetes bacterium; Parachlamydia sp.; Parachlamydiaceae bacterium; Chloroflexi bacterium; Candidatus Anoxychlamydiales bacterium; Candidatus Anoxychlamydiales bacterium; Candidatus Aerophobetes bacterium; Parachlamydia sp.; Parachlamydiaceae bacterium;
Contig_source1382A_13647	8949	0.7822103028271316	Unknown	36.31690691697396	70.12857142857143	Candidatus Aerophobetes bacterium; Candidatus Aerophobetes bacterium; Candidatus Neptunochlamydia vexilliferae; Chlamydiae bacterium; Chlamydiae bacterium; Candidatus Aerophobetes bacterium; Candidatus Aerophobetes bacterium;
Contig_source1382A_13854	8816	0.5671506352087113	Unknown	39.042649727767696	48.22	Chlamydiae bacterium; Chlamydiae bacterium; Candidatus Aerophobetes bacterium; Simkaniaceae bacterium; Candidatus Anoxychlamydiales bacterium;
Contig_source1382A_14319	8524	0.8212106992022525	Unknown	39.89910839981229	65.44285714285714	Candidatus Aerophobetes bacterium; Chlamydiae bacterium; Candidatus Aerophobetes bacterium; Candidatus Shapirobacteria bacterium CG10_big_fil_rev_8_21_14_0_10_40_9; Candidatus Aerophobetes bacterium; Simkania negevensis; Chlamydiae bacterium;
Contig_source1382A_14525	8392	0.8341277407054338	Unknown	39.34699714013346	67.74285714285715	Chlamydiae bacterium; Chlamydiae bacterium; Candidatus Aerophobetes bacterium; Candidatus Neptunochlamydia vexilliferae; Simkania negevensis; Candidatus Aerophobetes bacterium; Chlamydiae bacterium;
Contig_source1382A_14549	8376	0.9551098376313276	Unknown	42.09646609360077	64.4875	Candidatus Aerophobetes bacterium; Candidatus Aerophobetes bacterium; Candidatus Aerophobetes bacterium; Chlamydiae bacterium SM23_39; Candidatus Neptunochlamydia vexilliferae; Chlamydiae bacterium; Chlamydiae bacterium; Simkania negevensis;
Contig_source1382A_14553	8374	0.9553379508000954	Unknown	36.79245283018868	55.875	Candidatus Rhabdochlamydia sp. T3358; Simkaniaceae bacterium; Candidatus Rhabdochlamydia porcellionis; Candidatus Neptunochlamydia vexilliferae; Candidatus Anoxychlamydiales bacterium; Simkania negevensis; Chlamydiae bacterium; Candidatus Aerophobetes bacterium;
Contig_source1382A_14791	8221	0.8514779223938693	Unknown	38.99768884563922	56.68571428571428	Omnitrophica WOR_2 bacterium RBG_13_41_10; Simkania negevensis; Candidatus Neptunochlamydia vexilliferae; Chlamydiae bacterium CG10_big_fil_rev_8_21_14_0_10_42_34; Candidatus Omnitrophica bacterium; Chlamydiae bacterium; Candidatus Aerophobetes bacterium;
Contig_source1382A_14848	8189	0.12211503236048357	Unknown	37.67248748320918	99.9	Candidatus Aerophobetes bacterium;
Contig_source1382A_14854	8185	1.2217470983506413	Unknown	36.40806353084912	68.74	Chlamydiae bacterium; Simkania negevensis; Candidatus Neptunochlamydia vexilliferae; Chlamydiae bacterium; Candidatus Rhabdochlamydia sp. T3358; Simkania negevensis; Chlamydiae bacterium; Simkania negevensis; Candidatus Aerophobetes bacterium; Chlamydiae bacterium;
Contig_source1382A_14900	8159	0.7353842382644932	Unknown	38.558646893001594	78.95	Candidatus Aerophobetes bacterium; Candidatus Aerophobetes bacterium; Candidatus Neptunochlamydia vexilliferae; Candidatus Neptunochlamydia vexilliferae; acyl-carrier-protein; Candidatus Aerophobetes bacterium;
Contig_source1382A_15044	8079	0.6188884762965713	Unknown	37.00953088253497	42.1	Candidatus Protochlamydia naegleriophila; candidate division WOR-3 bacterium; Legionella yabuuchiae; Gemmatimonadetes bacterium; Holosporales bacterium;
Contig_source1382A_15437	7872	0.6351626016260162	Unknown	38.833841463414636	75.3	Dictyobacter vulcani; Candidatus Aerophobetes bacterium; Candidatus Neptunochlamydia vexilliferae; Candidatus Aerophobetes bacterium; Candidatus Aerophobetes bacterium;
Contig_source1382A_15595	7783	0.7709109597841449	Unknown	38.879609405113705	65.95	Candidatus Aerophobetes bacterium; Chlamydiae bacterium; Simkania negevensis; Simkania negevensis; Chlamydiia bacterium; Candidatus Anoxychlamydiales bacterium;
Contig_source1382A_15643	7755	0.7736943907156674	Unknown	39.05867182462927	59.833333333333336	Simkania negevensis; Chlamydiae bacterium; Simkania negevensis; Candidatus Neptunochlamydia vexilliferae; Candidatus Aerophobetes bacterium; Simkania negevensis;
Contig_source1382A_15696	7723	0.7769001683283698	Unknown	39.97151366049463	54.0	Parachlamydia sp.; Candidatus Anoxychlamydiales bacterium; Candidatus Neptunochlamydia vexilliferae; Simkania negevensis; Candidatus Anoxychlamydiales bacterium; Chlamydiia bacterium;
Contig_source1382A_15745	7703	0.5192782032974166	Unknown	40.672465273270156	79.875	Parachlamydiaceae bacterium; Candidatus Aerophobetes bacterium; Simkaniaceae bacterium; Candidatus Aerophobetes bacterium;
Contig_source1382A_15811	7672	0.6517205422314911	Unknown	39.754953076120955	67.72	Candidatus Aerophobetes bacterium; Simkaniaceae bacterium; Candidatus Aerophobetes bacterium; Chlamydiae bacterium RIFCSPHIGHO2_01_FULL_44_39; Candidatus Neptunochlamydia vexilliferae;
Contig_source1382A_16303	7417	0.5393016044222732	Unknown	38.263448833760286	76.125	Chlamydiae bacterium; Simkania negevensis; Candidatus Aerophobetes bacterium; Candidatus Aerophobetes bacterium;
Contig_source1382A_16739	7199	1.3890818169190167	Unknown	38.64425614668704	70.69	Paraburkholderia sp. BL8N3; Candidatus Aerophobetes bacterium; Candidatus Aerophobetes bacterium; Parachlamydia sp.; Candidatus Aerophobetes bacterium; Candidatus Aerophobetes bacterium; Candidatus Protochlamydia sp. R18; Moraxella cuniculi; Calothrix sp. HK-06; Candidatus Aerophobetes bacterium;
Contig_source1382A_16809	7168	0.8370535714285714	Unknown	36.77455357142857	55.9	Parachlamydia acanthamoebae; Candidatus Neptunochlamydia vexilliferae; Simkania negevensis; Parabacteroides johnsonii DSM 18315; Candidatus Anoxychlamydiales bacterium; Candidatus Aerophobetes bacterium;
Contig_source1382A_16972	7096	0.7046223224351748	Unknown	36.58399098083427	63.8	Candidatus Aerophobetes bacterium; Chlamydiae bacterium CG10_big_fil_rev_8_21_14_0_10_35_9; Chlamydiae bacterium; Chlamydiae bacterium RIFCSPHIGHO2_12_FULL_49_9; Chlamydiae bacterium SM23_39;
Contig_source1382A_17216	6982	0.4296763105127471	Unknown	40.00286450873675	59.6	Chlamydiia bacterium; Simkaniaceae bacterium; Simkaniaceae bacterium;
Contig_source1382A_17364	6925	0.5776173285198556	Unknown	37.80505415162455	66.55	Simkania negevensis; Chlamydiae bacterium; Chlamydiae bacterium; Candidatus Aerophobetes bacterium;
Contig_source1382A_17405	6912	0.5787037037037037	Unknown	36.80555555555556	69.725	Clostridiaceae bacterium; Candidatus Aerophobetes bacterium; Simkania negevensis; Candidatus Aerophobetes bacterium;
Contig_source1382A_17555	6845	1.1687363038714391	Unknown	37.38495252008766	51.0625	Parachlamydiales bacterium; Chlamydiae bacterium; Parachlamydiaceae bacterium; Candidatus Aerophobetes bacterium; Chlamydiae bacterium; Neochlamydia sp. AcF84; Chlamydiae bacterium; Parachlamydiaceae bacterium;
Contig_source1382A_17636	6812	0.733998825601879	Unknown	38.021139166177335	75.62	Simkania negevensis; Simkania negevensis; Chlamydiae bacterium; Candidatus Aerophobetes bacterium; Candidatus Aerophobetes bacterium;
Contig_source1382A_17927	6682	0.8979347500748278	Unknown	38.83567794073631	71.41666666666667	Chlamydiae bacterium; Candidatus Aerophobetes bacterium; Candidatus Neptunochlamydia vexilliferae; Legionella pneumophila; Simkania negevensis; Candidatus Aerophobetes bacterium;
Contig_source1382A_17946	6677	0.8986071589036994	Unknown	38.31061854126104	67.5	Chlamydiae bacterium; Candidatus Anoxychlamydiales bacterium; Chlamydiae bacterium; Candidatus Aerophobetes bacterium; Chlamydiae bacterium; Candidatus Aerophobetes bacterium;
Contig_source1382A_18476	6475	1.0810810810810811	Unknown	35.83011583011583	60.042857142857144	Parachlamydiales bacterium; Candidatus Aerophobetes bacterium; Chlamydiae bacterium; Chlamydiae bacterium; Chlamydiae bacterium; ANME-1 cluster archaeon GoMg2; Parachlamydiales bacterium;
Contig_source1382A_18693	6392	0.9386733416770964	Unknown	39.92490613266583	67.31666666666666	Chlamydiae bacterium; Candidatus Neptunochlamydia vexilliferae; Chlamydiae bacterium; Chlamydiae bacterium; candidate division KSB1 bacterium; Candidatus Aerophobetes bacterium;
Contig_source1382A_18834	6341	0.6308153288124901	Unknown	38.16432739315566	64.775	Candidatus Aerophobetes bacterium; Anaerolineales bacterium; Flavisolibacter ginsengisoli; Verrucomicrobia bacterium;
Contig_source1382A_18894	6317	0.791514959632737	Unknown	34.905809719803706	62.24	Simkaniaceae bacterium; Candidatus Aerophobetes bacterium; Candidatus Aerophobetes bacterium; Candidatus Aerophobetes bacterium; Candidatus Aerophobetes bacterium;
Contig_source1382A_18976	6285	0.477326968973747	Unknown	38.18615751789976	63.13333333333333	Simkania negevensis; Chlamydiae bacterium CG10_big_fil_rev_8_21_14_0_10_35_9; Candidatus Aerophobetes bacterium;
Contig_source1382A_19167	6216	0.8043758043758044	Unknown	38.67438867438867	48.66	Fadolivirus 1; Parachlamydia sp.; Waddliaceae bacterium; Candidatus Neptunochlamydia vexilliferae; Chlamydiae bacterium;
Contig_source1382A_19369	6148	0.8132726089785296	Unknown	39.36239427456083	68.04	Candidatus Aerophobetes bacterium; Candidatus Aerophobetes bacterium; Simkania negevensis; Chlamydiae bacterium RIFCSPHIGHO2_12_FULL_49_9; Chlamydiae bacterium;
Contig_source1382A_19394	6139	0.8144648965629581	Unknown	38.4916110115654	93.38	Candidatus Aerophobetes bacterium; Candidatus Neptunochlamydia vexilliferae; Candidatus Aerophobetes bacterium; Candidatus Aerophobetes bacterium; Candidatus Aerophobetes bacterium;
Contig_source1382A_19522	6099	0.6558452205279554	Unknown	39.235940318084936	79.8	Candidatus Aerophobetes bacterium; Candidatus Neptunochlamydia vexilliferae; Chlamydiales bacterium SCGC AG-110-M15; Candidatus Neptunochlamydia vexilliferae;
Contig_source1382A_19689	6046	0.8269930532583526	Unknown	37.727423089646045	59.36	Simkania negevensis Z; Candidatus Neptunochlamydia vexilliferae; Caedibacter sp. 37-49; Simkania negevensis; Candidatus Aerophobetes bacterium;
Contig_source1382A_19797	6008	0.8322237017310253	Unknown	40.262982689747005	66.8	Candidatus Neptunochlamydia vexilliferae; Caldithrix abyssi; Parachlamydiales bacterium; Candidatus Aerophobetes bacterium; Candidatus Protochlamydia naegleriophila;
Contig_source1382A_19967	5945	0.6728343145500421	Unknown	39.142136248948695	55.325	Chlamydia psittaci 84/55; Simkaniaceae bacterium; protein; Candidatus Neptunochlamydia vexilliferae;
Contig_source1382A_19984	5940	0.33670033670033667	Unknown	41.043771043771045	59.95	Cutibacterium acnes HL074PA1; Chlamydiae bacterium;
Contig_source1382A_20037	5924	0.5064145847400405	Unknown	38.116137744767045	71.36666666666666	Chlamydiae bacterium; Simkaniaceae bacterium; Simkaniaceae bacterium;
Contig_source1382A_20271	5841	1.027221366204417	Unknown	37.99007019346002	70.78333333333333	Simkania negevensis; Estrella lausannensis; Chlamydiae bacterium; Chlamydiae bacterium; Candidatus Aerophobetes bacterium; Candidatus Aerophobetes bacterium;
Contig_source1382A_20470	5781	1.0378827192527245	Unknown	37.64054661823214	61.35	Candidatus Aerophobetes bacterium; Chlamydiae bacterium; Simkania negevensis; Pasteurella multocida subsp. multocida; Chlamydiales bacterium 38-26; Candidatus Aerophobetes bacterium;
Contig_source1382A_20505	5771	0.8664009703690868	Unknown	38.79743545312771	49.839999999999996	Simkania negevensis; Simkania negevensis; Chlamydiae bacterium; Gammaproteobacteria bacterium; Chlamydiae bacterium;
Contig_source1382A_20514	5768	0.6934812760055479	Unknown	35.9743411927878	75.425	Candidatus Aerophobetes bacterium; Chlamydiae bacterium; Candidatus Aerophobetes bacterium; Candidatus Magnetomorum sp. HK-1;
Contig_source1382A_20987	5626	0.8887308922858158	Unknown	38.144329896907216	81.14	Candidatus Aerophobetes bacterium; Thalassospira sp. Nap_22; Maribacter sp.; Parachlamydia sp. C2; Candidatus Aerophobetes bacterium;
Contig_source1382A_20995	5624	0.7112375533428166	Unknown	38.31792318634424	69.975	Candidatus Aerophobetes bacterium; Simkania negevensis; Simkania negevensis; bacterium;
Contig_source1382A_21170	5573	0.7177462766911896	Unknown	36.60506011125067	72.8	Chlamydia sp. 32-24; Candidatus Aerophobetes bacterium; Candidatus Neptunochlamydia vexilliferae; Candidatus Anoxychlamydiales bacterium;
Contig_source1382A_21210	5562	0.5393743257820928	Unknown	36.425746134484	53.53333333333333	Candidatus Neptunochlamydia vexilliferae; Simkania negevensis; Simkania negevensis Z;
Contig_source1382A_21223	5558	0.8996041741633681	Unknown	37.009715725080966	44.339999999999996	Simkaniaceae bacterium; Burkholderiales bacterium; Chlamydiae bacterium RIFCSPHIGHO2_12_FULL_49_32; Chlamydiae bacterium RIFCSPHIGHO2_12_FULL_49_32; Chlamydiae bacterium RIFCSPHIGHO2_12_FULL_44_59;
Contig_source1382A_21393	5507	0.7263482840021791	Unknown	39.13201380061739	73.975	Candidatus Aerophobetes bacterium; Candidatus Neptunochlamydia vexilliferae; Phycisphaerales bacterium; Candidatus Aerophobetes bacterium;
Contig_source1382A_21503	5480	1.094890510948905	Unknown	38.22992700729927	56.233333333333334	Candidatus Aerophobetes bacterium; Verrucomicrobia bacterium RIFCSPHIGHO2_12_FULL_41_10; Chlamydiae bacterium; Parachlamydia sp. C2; Simkania negevensis; Candidatus Aerophobetes bacterium;
Contig_source1382A_21548	5469	0.18284878405558602	Unknown	38.21539586761748	58.5	Candidatus Syngnamydia salmonis;
Contig_source1382A_21645	5444	0.5510653930933137	Unknown	38.53783982365908	61.36666666666667	Candidatus Aerophobetes bacterium; Candidatus Anoxychlamydiales bacterium; Chlamydiae bacterium;
Contig_source1382A_21998	5352	0.9342301943198804	Unknown	39.686098654708516	74.22	Citrobacter braakii; Simkaniaceae bacterium; Chlamydiae bacterium; Candidatus Neptunochlamydia vexilliferae; Chlamydiae bacterium;
Contig_source1382A_22734	5149	0.9710623422023694	Unknown	36.511944066809086	67.64	Chlamydiae bacterium; Candidatus Rhabdochlamydia sp. T3358; Candidatus Aerophobetes bacterium; Chlamydiae bacterium; Candidatus Aerophobetes bacterium;
Contig_source1382A_23032	5066	0.9869719699960522	Unknown	35.057244374259774	63.339999999999996	Mesorhizobium sp.; Chlamydiae bacterium RIFCSPHIGHO2_12_FULL_27_8; Candidatus Anoxychlamydiales bacterium; Chlamydiae bacterium; Chlamydiae bacterium;
Contig_source1382A_23225	5020	0.9960159362549802	Unknown	35.2589641434263	88.68	Candidatus Aerophobetes bacterium; Candidatus Aerophobetes bacterium; Candidatus Aerophobetes bacterium; Candidatus Aerophobetes bacterium; Deltaproteobacteria bacterium;
