## Supplemental File 2 for "SprayNPray: user-friendly taxonomic profiling of genome and metagenome contigs"

contig	contig_length	hits_per_contig	cov	GC-content	Average_AAI	closest_blast_hits
Contig_source1382A_1797	49859	0.7019795824224312	Unknown	38.91373673760003	55.54571428571428	Candidatus Aerophobetes bacterium; Candidatus Aerophobetes bacterium; Chlamydiae bacterium; Chlamydiales bacterium SCGC AB-751-O23; Chlamydiae bacterium; Chlamydiae bacterium; Simkania negevensis; Candidatus Neptunochlamydia vexilliferae; Simkania negevensis; Simkania negevensis; Simkania negevensis; Simkania negevensis; Simkania negevensis; Simkania negevensis; Candidatus Aerophobetes bacterium;…
Contig_source1382A_4102	27118	0.737517516041006	Unknown	38.89667379600266	52.39	Simkaniaceae bacterium; Candidatus Neptunochlamydia vexilliferae; Candidatus Aerophobetes bacterium; Candidatus Aerophobetes bacterium; Chlamydiia bacterium; Simkania negevensis; Simkaniaceae bacterium; Simkania negevensis; Chlamydiae bacterium; Chlamydiae bacterium; Simkania negevensis; Simkania negevensis; Candidatus Aerophobetes bacterium; Candidatus Aerophobetes bacterium; Candidatus Aerophob…
Contig_source1382A_4157	26743	0.5608944396664548	Unknown	38.84380959503421	51.093333333333334	Chlamydiae bacterium; Chlamydiae bacterium; Candidatus Neptunochlamydia vexilliferae; Estrella lausannensis; Simkania negevensis Z; Chlamydiae bacterium; Chlamydiae bacterium CG10_big_fil_rev_8_21_14_0_10_35_9; Simkania negevensis; Simkaniaceae bacterium; Candidatus Neptunochlamydia vexilliferae; Simkaniaceae bacterium; Candidatus Neptunochlamydia vexilliferae; Simkania negevensis; Candidatus Nep…
Contig_source1382A_9888	12430	0.32180209171359614	Unknown	39.710378117457765	62.05	Ignavibacteriales bacterium; Stylophora pistillata; Arenimonas caeni; Candidatus Aerophobetes bacterium;
Contig_source1382A_21795	5402	0.5553498704183636	Unknown	38.94853757867456	47.96666666666667	Candidatus Protochlamydia sp.; Candidatus Neptunochlamydia vexilliferae; Chlamydiae bacterium;
Contig_source1382A_23385	76843	0.8588941087672266	Unknown	38.985984409770566	58.407575757575756	Ligilactobacillus salivarius; Candidatus Neptunochlamydia vexilliferae; Simkaniaceae bacterium; Simkaniaceae bacterium; Chlamydiae bacterium; Candidatus Aerophobetes bacterium; Simkania negevensis; Chlamydiae bacterium; Candidatus Neptunochlamydia vexilliferae; Simkaniaceae bacterium; Candidatus Neptunochlamydia vexilliferae; Simkania negevensis; 3-hydroxymyristoyl; acyl-carrier-protein; Parachla…
Contig_source1382A_23400	70868	0.7196477959022408	Unknown	38.78478297680194	59.30392156862745	Candidatus Aerophobetes bacterium; Chlamydiae bacterium; Candidatus Neptunochlamydia vexilliferae; Chlamydiae bacterium; Simkania negevensis; Simkania negevensis; Candidatus Aerophobetes bacterium; Candidatus Aerophobetes bacterium; Candidatus Aerophobetes bacterium; Simkania negevensis; Simkania negevensis; Chlamydiae bacterium; Simkania negevensis; Candidatus Aerophobetes bacterium; Candidatus …
Contig_source1382A_23432	64510	0.806076577274841	Unknown	38.353743605642535	56.20576923076923	Simkania negevensis; Candidatus Neptunochlamydia vexilliferae; Simkania negevensis; Simkania negevensis; Candidatus Neptunochlamydia vexilliferae; Chlamydiae bacterium; Chlamydiae bacterium; Candidatus Anoxychlamydiales bacterium; Chlamydiae bacterium; Chlamydiae bacterium CG10_big_fil_rev_8_21_14_0_10_42_34; Candidatus Neptunochlamydia vexilliferae; Candidatus Neptunochlamydia vexilliferae; Simk…
Contig_source1382A_23470	54408	0.7168063520070578	Unknown	39.00345537420967	55.9	candidate division TM6 bacterium GW2011_GWF2_28_16; Parachlamydiaceae bacterium; Candidatus Neptunochlamydia vexilliferae; Simkania negevensis; Chlamydiae bacterium; Simkania negevensis; Candidatus Neptunochlamydia vexilliferae; Simkania negevensis; Simkania negevensis; Candidatus Neptunochlamydia vexilliferae; Simkania negevensis; Simkaniaceae bacterium; Simkania negevensis; Simkania negevensis;…
Contig_source1382A_23513	47630	0.839806844425782	Unknown	38.75078731891665	57.4325	Candidatus Aerophobetes bacterium; Candidatus Aerophobetes bacterium; Simkania negevensis; Candidatus Neptunochlamydia vexilliferae; Candidatus Neptunochlamydia vexilliferae; Simkania negevensis; Simkania negevensis Z; Candidatus Aerophobetes bacterium; Chlamydiales bacterium SCGC AG-110-M15; Candidatus Neptunochlamydia vexilliferae; Simkania negevensis; Simkania negevensis; Simkania negevensis Z…
Contig_source1382A_23602	39348	0.5845278031920301	Unknown	39.244688421266645	56.49130434782609	Candidatus Neptunochlamydia vexilliferae; Candidatus Aerophobetes bacterium; Candidatus Aerophobetes bacterium; Candidatus Aerophobetes bacterium; Candidatus Aerophobetes bacterium; Simkaniaceae bacterium; Simkania negevensis; Chlamydiae bacterium; ADP-forming; Candidatus Neptunochlamydia vexilliferae; Simkania negevensis; Chlamydiae bacterium; Chlamydiae bacterium; Simkania negevensis; Candidatu…
Contig_source1382A_23655	36003	0.8610393578312918	Unknown	38.863428047662694	52.08709677419355	Simkania negevensis; Simkaniaceae bacterium; Candidatus Aerophobetes bacterium; Chlamydiales bacterium SCGC AG-110-M15; Candidatus Aerophobetes bacterium; Parachlamydiaceae bacterium; Candidatus Neptunochlamydia vexilliferae; Candidatus Neptunochlamydia vexilliferae; Kiritimatiellaceae bacterium; Candidatus Neptunochlamydia vexilliferae; Simkaniaceae bacterium; Candidatus Neptunochlamydia vexilli…
Contig_source1382A_23704	33420	0.6582884500299222	Unknown	38.222621184919205	56.695454545454545	Chlamydiae bacterium; Chlamydiae bacterium; Chthonomonas calidirosea; Simkania negevensis; Candidatus Aerophobetes bacterium; Simkaniaceae bacterium; Legionella quinlivanii; Parachlamydiaceae bacterium; Chlamydiae bacterium; Chlamydiae bacterium; Simkania negevensis; Candidatus Aerophobetes bacterium; Chlamydiae bacterium; Chlamydiae bacterium RIFCSPHIGHO2_12_FULL_49_9; Candidatus Aerophobetes ba…
Contig_source1382A_23759	30616	0.5879278808466162	Unknown	38.20877972302064	49.3	Chlamydiae bacterium; Simkania negevensis; Candidatus Neptunochlamydia vexilliferae; Chlamydiae bacterium GWA2_50_15; Chlamydiae bacterium; Candidatus Neptunochlamydia vexilliferae; Candidatus Neptunochlamydia vexilliferae; Chlamydiae bacterium; Candidatus Aerophobetes bacterium; Caldisalinibacter kiritimatiensis; Candidatus Chlamydia corallus; Chlamydiae bacterium; Candidatus Neptunochlamydia ve…
Contig_source1382A_23764	30514	0.3604902667627974	Unknown	39.195123549845974	58.4	Candidatus Neptunochlamydia vexilliferae; Simkania negevensis; Candidatus Neptunochlamydia vexilliferae; Candidatus Neptunochlamydia vexilliferae; Chlamydiae bacterium; Candidatus Neptunochlamydia vexilliferae; Simkaniaceae bacterium; Candidatus Neptunochlamydia vexilliferae; Waddlia chondrophila 2032/99; Simkania negevensis; Candidatus Aerophobetes bacterium;
Contig_source1382A_23833	27841	0.46693725081714016	Unknown	39.190402643583205	64.43846153846154	Clostridium sp. CAG:798; Simkania negevensis Z; Chlamydiae bacterium; Candidatus Neptunochlamydia vexilliferae; Chlamydiae bacterium; Simkania negevensis Z; Simkania negevensis; Simkania negevensis; Candidatus Neptunochlamydia vexilliferae; Simkania negevensis; Chlamydiae bacterium; Candidatus Neptunochlamydia vexilliferae; Chlamydiae bacterium;
Contig_source1382A_23901	25916	0.8874826362092916	Unknown	39.5817255749344	54.15652173913043	Candidatus Neptunochlamydia vexilliferae; Simkaniaceae bacterium; Simkania negevensis; Simkania negevensis; Candidatus Neptunochlamydia vexilliferae; Simkania negevensis; Candidatus Neptunochlamydia vexilliferae; Chlamydiae bacterium; Candidatus Neptunochlamydia vexilliferae; Candidatus Neptunochlamydia vexilliferae; Candidatus Aerophobetes bacterium; Simkania negevensis; Simkania negevensis; Chl…
Contig_source1382A_23928	25415	0.5902026362384419	Unknown	38.54023214637025	48.11333333333333	Chlamydiae bacterium; Chlamydiae bacterium; Simkania negevensis; bacterium; Simkania negevensis; Candidatus Neptunochlamydia vexilliferae; Simkaniaceae bacterium; Simkania negevensis; Simkania negevensis Z; Candidatus Neptunochlamydia vexilliferae; Candidatus Neptunochlamydia vexilliferae; Simkaniaceae bacterium; Simkania negevensis; Candidatus Neptunochlamydia vexilliferae; Waddlia chondrophila;
Contig_source1382A_23942	24935	0.7619811509925808	Unknown	37.862442350110285	46.96842105263158	Chlamydiae bacterium; Simkania negevensis Z; Chlamydiae bacterium; Candidatus Neptunochlamydia vexilliferae; Candidatus Aerophobetes bacterium; Simkaniaceae bacterium; Chlamydiae bacterium; Chlamydiae bacterium; Candidatus Aerophobetes bacterium; Candidatus Aerophobetes bacterium; Candidatus Neptunochlamydia vexilliferae; Candidatus Neptunochlamydia vexilliferae; Candidatus Neptunochlamydia vexil…
Contig_source1382A_23977	24131	0.7044880029837138	Unknown	39.15295677758899	59.99411764705882	Candidatus Rhabdochlamydia sp. T3358; Candidatus Aerophobetes bacterium; Candidatus Aerophobetes bacterium; Candidatus Neptunochlamydia vexilliferae; Simkania negevensis; Candidatus Neptunochlamydia vexilliferae; Simkaniaceae bacterium; Candidatus Neptunochlamydia vexilliferae; Simkania negevensis; Parachlamydiales bacterium; Candidatus Aerophobetes bacterium; Candidatus Neptunochlamydia vexillif…
Contig_source1382A_24032	23008	0.6519471488178026	Unknown	37.58692628650904	46.82	Hydrogenobacter sp.; Fischerella sp.; Candidatus Neptunochlamydia vexilliferae; Chlamydiae bacterium; Chlamydiae bacterium; uncultured bacterium; Simkania negevensis; Simkania negevensis; Candidatus Neptunochlamydia vexilliferae; Simkania negevensis; Candidatus Rhabdochlamydia sp. T3358; Simkania negevensis; Candidatus Neptunochlamydia vexilliferae; Candidatus Anoxychlamydiales bacterium; Chlamyd…
Contig_source1382A_24048	22658	0.7061523523700238	Unknown	38.07485214935122	50.70625	Candidatus Neptunochlamydia vexilliferae; Chlamydiae bacterium CG10_big_fil_rev_8_21_14_0_10_35_9; Candidatus Neptunochlamydia vexilliferae; Simkaniaceae bacterium; Candidatus Neptunochlamydia vexilliferae; Simkaniaceae bacterium; Simkaniaceae bacterium; Simkaniaceae bacterium; Candidatus Neptunochlamydia vexilliferae; Candidatus Aerophobetes bacterium; Chlamydiae bacterium; Simkania negevensis; …
Contig_source1382A_24053	22615	0.7959319036038028	Unknown	37.65200088436878	53.638888888888886	Chlamydiae bacterium; Candidatus Neptunochlamydia vexilliferae; Simkania negevensis; Sulfurimonas hongkongensis; Candidatus Neptunochlamydia vexilliferae; Candidatus Neptunochlamydia vexilliferae; Candidatus Neptunochlamydia vexilliferae; Simkania negevensis; Simkaniaceae bacterium; Simkania negevensis; Simkania negevensis; Simkania negevensis; Simkania negevensis; Chlamydiae bacterium; Simkania …
Contig_source1382A_24070	22432	0.4903708987161199	Unknown	39.48377318116976	57.71818181818182	Chlamydiae bacterium; Chlamydiae bacterium; Candidatus Neptunochlamydia vexilliferae; Chlamydiae bacterium; Candidatus Aerophobetes bacterium; Chlamydiae bacterium; Candidatus Neptunochlamydia vexilliferae; Simkania negevensis; Candidatus Neptunochlamydia vexilliferae; Simkaniaceae bacterium; Simkania negevensis;
Contig_source1382A_24081	22268	0.8532423208191126	Unknown	39.03808155200287	55.921052631578945	Chlamydiae bacterium; Simkaniaceae bacterium; Candidatus Aerophobetes bacterium; Chlamydiae bacterium; Simkania negevensis; Candidatus Neptunochlamydia vexilliferae; Simkaniaceae bacterium; Chlamydiae bacterium; Candidatus Neptunochlamydia vexilliferae; Plesiomonas shigelloides; Candidatus Protochlamydia naegleriophila; Candidatus Rhabdochlamydia sp. T3358; Simkania negevensis; Chlamydiae bacteri…
Contig_source1382A_24176	20959	0.9065318001813064	Unknown	39.2909967078582	54.68421052631579	Cutibacterium acnes HL074PA1; Candidatus Neptunochlamydia vexilliferae; Chlamydiae bacterium; Simkania negevensis; Simkania negevensis; Simkaniaceae bacterium; Chlamydiae bacterium; Simkaniaceae bacterium; Candidatus Aerophobetes bacterium; Waddliaceae bacterium; Chlamydiae bacterium; Candidatus Neptunochlamydia vexilliferae; Simkania negevensis; Chlamydiae bacterium; Candidatus Neptunochlamydia …
Contig_source1382A_24233	20179	0.6442341047623767	Unknown	39.39739332969919	58.53076923076923	Candidatus Aerophobetes bacterium; Candidatus Neptunochlamydia vexilliferae; Simkania negevensis; Candidatus Neptunochlamydia vexilliferae; Candidatus Neptunochlamydia vexilliferae; Simkaniaceae bacterium; Simkania negevensis; Simkania negevensis; Simkania negevensis; Chlamydiae bacterium; Simkania negevensis; Simkaniaceae bacterium; Chlamydiae bacterium;
Contig_source1382A_24254	19961	0.6512699764540855	Unknown	37.69851209859226	57.98461538461539	Candidatus Rhabdochlamydia sp. T3358; Simkania negevensis Z; Candidatus Aerophobetes bacterium; Candidatus Aerophobetes bacterium; Candidatus Aerophobetes bacterium; Candidatus Aerophobetes bacterium; Simkania negevensis Z; Simkania negevensis; Candidatus Rhabdochlamydia sp. T3358; Chlamydiae bacterium; Candidatus Aerophobetes bacterium; Pedobacter sp.; Candidatus Aerophobetes bacterium;
Contig_source1382A_24385	18122	0.8829047566493764	Unknown	38.8422911378435	57.025	Chlamydiae bacterium; Parachlamydia sp. C2; Simkania negevensis Z; Parachlamydiaceae bacterium; Candidatus Aerophobetes bacterium; Candidatus Aerophobetes bacterium; Chlamydiae bacterium; Simkaniaceae bacterium; Chlamydiae bacterium; Chlamydiae bacterium; Simkania negevensis; Simkaniaceae bacterium; Simkania negevensis; Simkaniaceae bacterium; Simkania negevensis; Simkaniaceae bacterium;
Contig_source1382A_24481	17241	0.5800127602807262	Unknown	38.86085493880865	52.2	Candidatus Anoxychlamydiales bacterium; Candidatus Anoxychlamydiales bacterium; Simkania negevensis; Simkania negevensis; Chlamydiae bacterium; Chlamydiae bacterium; Candidatus Neptunochlamydia vexilliferae; Chlamydiae bacterium RIFCSPHIGHO2_12_FULL_49_9; Candidatus Syngnamydia salmonis; Candidatus Neptunochlamydia vexilliferae;
Contig_source1382A_24490	17178	0.6985679357317499	Unknown	37.97881010594947	52.05833333333333	Candidatus Neptunochlamydia vexilliferae; Simkania negevensis; Chlamydiae bacterium; Simkaniaceae bacterium; Simkania negevensis; Chlamydiae bacterium; Chlamydiae bacterium; Candidatus Aerophobetes bacterium; Candidatus Anoxychlamydiales bacterium; Simkaniaceae bacterium; Candidatus Aerophobetes bacterium; Candidatus Aerophobetes bacterium;
Contig_source1382A_24502	17081	0.995257888882384	Unknown	38.90872899713131	57.2235294117647	Simkaniaceae bacterium; Simkaniaceae bacterium; Chlamydiae bacterium; Chlamydiae bacterium; Simkaniaceae bacterium; Chlamydiae bacterium; Simkania negevensis; Simkania negevensis Z; Chlamydiae bacterium; Candidatus Rhabdochlamydia sp. T3358; Simkania negevensis; Simkania negevensis; Simkania negevensis; Candidatus Aerophobetes bacterium; Candidatus Neptunochlamydia vexilliferae; Chlamydiae bacter…
Contig_source1382A_24545	16741	0.6570694701630727	Unknown	38.647631563228	50.409090909090914	Simkaniaceae bacterium; Candidatus Neptunochlamydia vexilliferae; Simkania negevensis; Simkania negevensis; Bradyrhizobium sp. BK707; Parachlamydiaceae bacterium; Chlamydiae bacterium CG10_big_fil_rev_8_21_14_0_10_35_9; Candidatus Aerophobetes bacterium; Candidatus Aerophobetes bacterium; Candidatus Aerophobetes bacterium; Candidatus Aerophobetes bacterium;
Contig_source1382A_24603	16321	0.6739783101525642	Unknown	38.87016726916243	51.518181818181816	Candidatus Neptunochlamydia vexilliferae; Candidatus Paracaedibacter symbiosus; Simkania negevensis; Candidatus Aerophobetes bacterium; Simkania negevensis; Simkania negevensis; Simkania negevensis; Simkania negevensis; Chlamydiae bacterium; Chlamydiae bacterium; Chlamydiae bacterium;
Contig_source1382A_24624	16214	0.6784260515603799	Unknown	39.45355865301591	60.61818181818182	Simkania negevensis; Chlamydiae bacterium; Candidatus Neptunochlamydia vexilliferae; Chlamydiae bacterium; Candidatus Aerophobetes bacterium; Chlamydiae bacterium; Candidatus Aerophobetes bacterium; Candidatus Neptunochlamydia vexilliferae; Candidatus Anoxychlamydiales bacterium; Simkaniaceae bacterium; Chlamydiae bacterium;
Contig_source1382A_24633	16162	0.8662294270511076	Unknown	39.209256280163345	48.278571428571425	Chlamydiae bacterium; Candidatus Neptunochlamydia vexilliferae; Candidatus Aerophobetes bacterium; Candidatus Neptunochlamydia vexilliferae; Criblamydia sequanensis; Simkania negevensis; Chlamydiae bacterium RIFCSPHIGHO2_12_FULL_49_9; Simkania negevensis; Chlamydiae bacterium; Candidatus Aerophobetes bacterium; Candidatus Aerophobetes bacterium; Candidatus Aerophobetes bacterium; Chlamydiae bacte…
Contig_source1382A_24638	16122	0.5582433941198363	Unknown	39.101848405904974	58.34444444444444	Candidatus Syngnamydia salmonis; Simkaniaceae bacterium; Chlamydiae bacterium; Candidatus Aerophobetes bacterium; Parachlamydiaceae bacterium; Simkaniaceae bacterium; Candidatus Neptunochlamydia vexilliferae; Chlamydiae bacterium CG10_big_fil_rev_8_21_14_0_10_42_34; Chlamydiae bacterium;
Contig_source1382A_24741	15426	0.8427330481006093	Unknown	38.56476079346558	63.05384615384615	Simkania negevensis; Simkania negevensis; Parachlamydiaceae bacterium; Candidatus Neptunochlamydia vexilliferae; Chlamydiae bacterium; Chlamydiae bacterium; Candidatus Aerophobetes bacterium; Candidatus Aerophobetes bacterium; Simkaniaceae bacterium; Candidatus Neptunochlamydia vexilliferae; Chlamydiae bacterium; Candidatus Aerophobetes bacterium; Candidatus Anoxychlamydiales bacterium;
Contig_source1382A_24828	14970	0.668002672010688	Unknown	37.508350033400134	51.01	uncultured bacterium; Simkaniaceae bacterium; Chlamydiae bacterium; Candidatus Aerophobetes bacterium; Simkania negevensis; Chlamydiae bacterium; Chlamydiae bacterium; Chlamydiae bacterium; Candidatus Neptunochlamydia vexilliferae; Turicibacter sanguinis;
Contig_source1382A_24983	14137	0.8488363867864469	Unknown	38.77060196647096	63.54166666666667	Candidatus Aerophobetes bacterium; Candidatus Aerophobetes bacterium; Candidatus Aerophobetes bacterium; Halobacteriovorax sp.; Acinetobacter; Chlamydiae bacterium; Candidatus Aerophobetes bacterium; Chlamydiae bacterium; Chlamydiae bacterium; Porticoccus sp.; Desulfamplus sp.; Chlamydiales bacterium 38-26;
Contig_source1382A_25190	13154	0.7602250266078759	Unknown	39.797780142922306	64.44	Chlamydiae bacterium; Candidatus Aerophobetes bacterium; Bacteroidetes bacterium GWF2_40_14; Simkania negevensis; Chlamydiia bacterium; Chlamydiae bacterium; Candidatus Neptunochlamydia vexilliferae; Simkania negevensis; Candidatus Neptunochlamydia vexilliferae; Candidatus Aerophobetes bacterium;
Contig_source1382A_25288	12723	0.6287825198459482	Unknown	40.485734496580996	53.825	bacterium BMS3Abin05; Chlamydiae bacterium; Chlamydiae bacterium; Simkania negevensis; Simkania negevensis; Simkania negevensis Z; Chlamydiae bacterium; Simkaniaceae bacterium;
Contig_source1382A_25444	12148	0.8231807704972012	Unknown	36.31050378663154	63.949999999999996	Candidatus Aerophobetes bacterium; Candidatus Aerophobetes bacterium; Reticulomyxa filosa; Candidatus Aerophobetes bacterium; Candidatus Aerophobetes bacterium; Candidatus Aerophobetes bacterium; Candidatus Aerophobetes bacterium; Gammaproteobacteria bacterium SCGC AG-212-F23; Candidatus Neptunochlamydia vexilliferae; Candidatus Neptunochlamydia vexilliferae;
Contig_source1382A_25507	11899	0.5882847298092277	Unknown	39.31422808639382	55.52857142857143	Candidatus Aerophobetes bacterium; Simkania negevensis Z; Simkania negevensis; Candidatus Syngnamydia salmonis; Simkania negevensis Z; Chlamydiia bacterium; Chlamydiae bacterium CG10_big_fil_rev_8_21_14_0_10_42_34;
Contig_source1382A_26013	10579	1.0397958219113337	Unknown	39.5689573683713	59.127272727272725	Legionellales bacterium; Candidatus Marithrix sp. Canyon 246; Candidatus Aerophobetes bacterium; Legionellales bacterium; Rhodobacteraceae bacterium; Legionella quinlivanii; Legionella pneumophila; Rickettsiales bacterium; Simkania negevensis; Candidatus Neptunochlamydia vexilliferae; Chlamydiae bacterium;
Contig_source1382A_26047	10515	0.5706134094151212	Unknown	37.47979077508322	58.88333333333333	Candidatus Aerophobetes bacterium; Candidatus Aerophobetes bacterium; Simkania negevensis Z; Chlamydiae bacterium; Simkaniaceae bacterium; Chlamydiae bacterium;
Contig_source1382A_26077	10446	0.3829216925138809	Unknown	39.42178824430404	65.8	Candidatus Neptunochlamydia vexilliferae; Simkania negevensis; Candidatus Aerophobetes bacterium; Candidatus Anoxychlamydiales bacterium;
Contig_source1382A_26157	10249	0.6829934627768562	Unknown	37.759781442091914	54.41428571428571	Simkaniaceae bacterium; Chlamydiae bacterium; Candidatus Neptunochlamydia vexilliferae; Simkania negevensis; Parachlamydiaceae bacterium; Simkania negevensis; Simkania negevensis;
Contig_source1382A_26214	10114	0.6921099466086612	Unknown	38.847142574649	46.7	Chlamydiae bacterium; Simkaniaceae bacterium; Simkaniaceae bacterium; Waddliaceae bacterium; Simkania negevensis; Simkaniaceae bacterium; Simkania negevensis;
Contig_source1382A_26232	10073	0.6949270326615705	Unknown	38.20113173831034	53.92857142857143	Candidatus Neptunochlamydia vexilliferae; Simkania negevensis; Simkania negevensis; Simkania negevensis; Candidatus Neptunochlamydia vexilliferae; Reticulomyxa filosa; Parachlamydiales bacterium;
Contig_source1382A_26468	9591	0.5213220727765614	Unknown	37.900114690856014	45.06	Chlamydiia bacterium; Candidatus Neptunochlamydia vexilliferae; Simkania negevensis; Simkania negevensis; Candidatus Neptunochlamydia vexilliferae;
Contig_source1382A_26578	9417	0.9557183816502071	Unknown	40.182648401826484	62.15555555555556	Chlamydiae bacterium RIFCSPHIGHO2_12_FULL_49_9; Candidatus Neptunochlamydia vexilliferae; Candidatus Neptunochlamydia vexilliferae; Candidatus Aerophobetes bacterium; Candidatus Neptunochlamydia vexilliferae; Simkaniaceae bacterium; Simkania negevensis; Simkania negevensis; Simkania negevensis;
Contig_source1382A_26737	9145	0.5467468562055768	Unknown	38.939311098961184	62.26	Candidatus Neptunochlamydia vexilliferae; Candidatus Neptunochlamydia vexilliferae; Candidatus Neptunochlamydia vexilliferae; Candidatus Neptunochlamydia vexilliferae; Candidatus Neptunochlamydia vexilliferae;
Contig_source1382A_26745	9137	0.5472255663784612	Unknown	39.31268468862865	45.58	Simkania negevensis; Simkania negevensis; Chlamydiae bacterium; Chlamydiae bacterium; Simkaniaceae bacterium;
Contig_source1382A_26942	8804	0.5679236710586097	Unknown	39.68650613357565	56.9	Alphaproteobacteria bacterium CG_4_10_14_0_8_um_filter_37_21; Legionella pneumophila; Neochlamydia sp. TUME1; Neochlamydia sp. S13; Candidatus Aerophobetes bacterium;
Contig_source1382A_27213	8384	1.1927480916030533	Unknown	38.93129770992366	59.34	Candidatus Aerophobetes bacterium; Candidatus Neptunochlamydia vexilliferae; Chlamydiae bacterium; Candidatus Neptunochlamydia vexilliferae; Simkania negevensis; Simkania negevensis; Simkania negevensis; Candidatus Neptunochlamydia vexilliferae; Chlamydiae bacterium; Candidatus Aerophobetes bacterium;
Contig_source1382A_27304	8254	0.7269202810758421	Unknown	38.696389629270655	65.39999999999999	Candidatus Neptunochlamydia vexilliferae; Simkania negevensis; Candidatus Aerophobetes bacterium; Candidatus Neptunochlamydia vexilliferae; Simkania negevensis; Chlamydia trachomatis;
Contig_source1382A_27473	8040	0.24875621890547267	Unknown	39.47761194029851	48.150000000000006	Candidatus Aerophobetes bacterium; Candidatus Aerophobetes bacterium;
Contig_source1382A_28374	7090	0.7052186177715092	Unknown	40.53596614950635	60.82	Simkania negevensis; Simkania negevensis; Chlamydiae bacterium; Candidatus Neptunochlamydia vexilliferae; Candidatus Aerophobetes bacterium;
Contig_source1382A_30005	5959	1.1746937405604967	Unknown	37.15388488001343	46.371428571428574	Candidatus Neptunochlamydia vexilliferae; Spirosoma sp. BT328; Simkaniaceae bacterium; Chlamydiae bacterium; Chlamydiae bacterium; Verrucomicrobia subdivision 3 bacterium; Chlamydiae bacterium;
Contig_source1382A_30742	5576	0.896700143472023	Unknown	38.540172166427546	61.6	Candidatus Neptunochlamydia vexilliferae; Candidatus Aerophobetes bacterium; Simkaniaceae bacterium; Simkania negevensis; Chlamydiae bacterium;
Contig_source1382A_31042	5436	1.1037527593818985	Unknown	38.594554819720386	52.65	Candidatus Neptunochlamydia vexilliferae; Simkania negevensis; Candidatus Aerophobetes bacterium; Waddliaceae bacterium; Candidatus Aerophobetes bacterium; Verrucomicrobiales bacterium;
Contig_source1382A_31122	5399	0.7408779403593257	Unknown	38.74791628079274	54.599999999999994	Simkania negevensis; Chlamydiae bacterium; Simkania negevensis; Simkania negevensis;
