## Supplemental File 3 for "SprayNPray: user-friendly taxonomic profiling of genome and metagenome contigs"

contig	contig_length	hits_per_contig	cov	GC-content	Average_AAI	closest_blast_hits
Contig_source1382A_91	228265	0.9594112106542835	Unknown	57.16163231332004	95.72511415525115	Marinobacter sp. N4; unclassified Marinobacter; Gammaproteobacteria; Marinobacter sp. DSM 26671; Marinobacter sp. YWL01; Marinobacter sp.; Marinobacter sp.; Marinobacter; Marinobacter sp.; Marinobacter salarius; Marinobacter sp.; Marinobacter sp. MCTG268; Marinobacter; Marinobacter; Marinobacter salarius; Marinobacter sp.; Marinobacter sp. DSM 26671; Marinobacter; Marinobacter sp.; Marinobacter; …
Contig_source1382A_107	215816	0.875746005856841	Unknown	55.78548393075583	93.62116402116402	Marinobacter adhaerens; Marinobacter sp.; Marinobacter salarius; Marinobacter sp.; Marinobacter salarius; Marinobacter algicola; Marinobacter algicola; Marinobacter; Marinobacter; unclassified Marinobacter; Marinobacter; Marinobacter algicola; Marinobacter sp.; Marinobacter sp.; Marinobacter algicola; Marinobacter sp.; Marinobacter algicola DG893; Marinobacter salarius; Marinobacter sp.; Marinoba…
Contig_source1382A_138	190395	0.9454029780193807	Unknown	58.04826807426665	96.08222222222223	Marinobacter salarius; Marinobacter salarius; Marinobacter salarius; Marinobacter salarius; Marinobacter algicola; Marinobacter salarius; Marinobacter algicola; Marinobacter sp.; Marinobacter algicola DG893; Marinobacter salarius; Marinobacter algicola; Marinobacter algicola; Marinobacter sp. MCTG268; Marinobacter sp.; Marinobacter algicola; Marinobacter salarius; Marinobacter sp.; Marinobacter s…
Contig_source1382A_315	134057	0.8429250244299068	Unknown	55.680046547364185	95.30088495575221	Arhodomonas sp. KWT; Marinobacter sp. M3-13; Marinobacter sp. ES-1; Marinobacter sp. ES-1; Marinobacter sp. ES-1; Marinobacter daqiaonensis; Marinobacter salarius; Marinobacter sp.; Marinobacter sp.; Neptuniibacter marinus; Marinobacter sp. YWL01; Marinobacter sp. YWL01; Marinobacter sp. YWL01; Marinobacter sp. YWL01; Marinobacter sp. YWL01; Marinobacter sp. YWL01; Marinobacter sp. YWL01; Marinob…
Contig_source1382A_478	105844	0.9920260005290806	Unknown	57.61498053739466	97.16095238095238	Marinobacter algicola DG893; Marinobacter; Marinobacter sp.; Marinobacter sp.; Marinobacter algicola; Marinobacter algicola; Marinobacter algicola; Marinobacter sp.; Marinobacter; Marinobacter algicola; NAD(P)H; Marinobacter algicola; Marinobacter sp.; Marinobacter algicola; Marinobacter salarius; unclassified Marinobacter; Marinobacter salarius; Marinobacter salarius; Marinobacter sp.; Marinobac…
Contig_source1382A_535	100981	0.9209653301116052	Unknown	58.339687664016004	97.16881720430108	Rhodobacter sp. HX-7-19; Marinobacter algicola; Marinobacter algicola DG893; Haliea sp.; Marinobacter algicola; Marinobacter algicola; Marinobacter algicola; Marinobacter algicola; Marinobacter; Marinobacter salarius; Marinobacter algicola; Marinobacter algicola; Marinobacter algicola; Marinobacter; Marinobacter sp.; Marinobacter sp.; Marinobacter salarius; Marinobacter; Marinobacter; Marinobacte…
Contig_source1382A_619	93587	0.9509867823522498	Unknown	57.612702618953485	95.3932584269663	Marinobacter; Marinobacter sp.; Marinobacter sp.; unclassified Marinobacter; Marinobacter sp.; Marinobacter sp. W62; Marinobacter sp.; Marinobacter sp.; Marinobacter algicola; Marinobacter; Marinobacter algicola; Marinobacter algicola; Marinobacter algicola; Marinobacter sp.; Marinobacter algicola; Marinobacter sp.; Marinobacter sp.; Marinobacter sp.; Marinobacter algicola DG893; Marinobacter sp.…
Contig_source1382A_670	88976	0.9553137924833663	Unknown	56.859153030030576	98.09058823529412	unclassified Marinobacter; unclassified Marinobacter; Marinobacter sp.; unclassified Marinobacter; Marinobacter sp. ELB17; unclassified Marinobacter; unclassified Marinobacter; unclassified Marinobacter; unclassified Marinobacter; unclassified Marinobacter; Marinobacter salarius; Marinobacter sp.; Marinobacter algicola; Marinobacter sp.; Marinobacter sp.; Marinobacter sp.; Marinobacter sp.; Marin…
Contig_source1382A_736	84166	0.9029774493263313	Unknown	57.56481239455362	96.37236842105263	Marinobacter sp.; Marinobacter sp.; Marinobacter sp.; Marinobacter salarius; Marinobacter sp.; Marinobacter salarius; Marinobacter salarius; Alcanivorax sp.; Marinobacter sp.; Marinobacter algicola; unclassified Marinobacter; Marinobacter algicola; Marinobacter algicola; Marinobacter sp.; Marinobacter sp.; Marinobacter algicola; Marinobacter algicola; Marinobacter algicola; Marinobacter salarius;…
Contig_source1382A_903	75728	0.871540249313332	Unknown	53.5931227551236	94.21515151515152	Marinobacter; Marinobacter sp. W62; Marinobacter sp. HL-58; Marinobacter sp.; Marinobacter sp.; Marinobacter sp.; Marinobacter sp.; Marinobacter sp.; Marinobacter algicola DG893; Marinobacter salarius; Marinobacter sp.; Marinobacter; Marinobacter sp.; Marinobacter; Marinobacter salarius; Marinobacter; Marinobacter; Marinobacter salarius; Marinobacter; Marinobacter salarius; Marinobacter algicola;…
Contig_source1382A_1109	67449	0.8747349849515931	Unknown	58.509392281575714	97.10338983050848	Marinobacter sp.; Marinobacter sp.; Marinobacter algicola; Marinobacter sp.; Marinobacter sp.; Marinobacter; Marinobacter sp.; Marinobacter sp.; Marinobacter algicola; Marinobacter sp.; Marinobacter sp.; Marinobacter; Marinobacter sp.; Marinobacter; Marinobacter; Marinobacter; Marinobacter sp.; Marinobacter algicola DG893; Marinobacter sp.; Marinobacter algicola; Marinobacter algicola; Marinobact…
Contig_source1382A_1246	62935	1.0010328116310478	Unknown	56.96512274569	96.86349206349206	Marinobacter hydrocarbonoclasticus; Marinobacter sp.; Marinobacter; Marinobacter; Marinobacter salarius; Marinobacter; Marinobacter algicola; Marinobacter algicola; Marinobacter sp.; Marinobacter sp.; Marinobacter salarius; Marinobacter algicola; Marinobacter; Marinobacter; Marinobacter sp.; Marinobacter; Marinobacter sp.; Marinobacter sp.; Marinobacter salarius; Marinobacter salarius; Marinobact…
Contig_source1382A_1253	62678	0.8136826318644501	Unknown	57.675739493921306	96.23725490196078	Marinobacter sp.; Marinobacter salarius; Marinobacter sp.; Marinobacter sp.; Marinobacter salarius; Marinobacter sp.; Marinobacter salarius; Marinobacter sp.; Marinobacter sp.; Marinobacter; Marinobacter sp.; Marinobacter sp.; Marinobacter sp.; Marinobacter sp.; Marinobacter; Marinobacter algicola; Marinobacter algicola; Marinobacter sp.; Marinobacter algicola; Marinobacter salarius; unclassified…
Contig_source1382A_1385	59208	0.9120389136603162	Unknown	55.98736657208485	93.72592592592592	Marinobacter sp.; Marinobacter sp.; Marinobacter sp.; Marinobacter sp. JB02H27; Marinobacter sp.; Marinobacter sp.; Marinobacter sp.; Marinobacter; unclassified Marinobacter; Marinobacter; Marinobacter salarius; Marinobacter sp.; Marinobacter; Marinobacter sp.; Marinobacter sp.; Marinobacter sp.; Marinobacter sp.; Marinobacter sp.; Marinobacter sp.; Marinobacter sp. HL-58; Marinobacter sp.; Marin…
Contig_source1382A_1419	58412	0.8388687256043279	Unknown	57.53098678353763	98.0204081632653	Marinobacter algicola; Marinobacter sp. lvr2a5a20; Marinobacter algicola; Marinobacter sp.; Marinobacter; Marinobacter algicola; Marinobacter algicola; Marinobacter sp.; Marinobacter algicola; Marinobacter sp.; Marinobacter algicola DG893; Marinobacter sp.; Marinobacter sp.; Marinobacter sp. MCTG268; Marinobacter; Marinobacter sp.; Marinobacter algicola; Marinobacter sp.; Marinobacter sp.; Marino…
Contig_source1382A_1579	54534	0.9535335753841641	Unknown	57.47790369310889	95.86923076923077	Marinobacter salarius; unclassified Marinobacter; Marinobacter algicola; Marinobacter salarius; Marinobacter salarius; Marinobacter algicola DG893; Marinobacter; Marinobacter; Marinobacter; Marinobacter sp.; Marinobacter salarius; Marinobacter sp.; Marinobacter salarius; unclassified Marinobacter; Marinobacter algicola DG893; Marinobacter algicola; Marinobacter sp. DS40M8; Marinobacter sp.; Marin…
Contig_source1382A_1632	53262	0.8261049153242461	Unknown	56.54312643160226	94.83636363636364	Marinobacter; Marinobacter sp.; Marinobacter; Marinobacter; Marinobacter sp.; Marinobacter algicola; Marinobacter sp.; Marinobacter sp. NP-6; Marinobacter; Marinobacter sp.; Marinobacter algicola; Marinobacter sp.; Marinobacter sp.; Marinobacter sp. NP-6; Marinobacter algicola; Marinobacter sp. MCTG268; Marinobacter sp.; Marinobacter sp.; Marinobacter salarius; Marinobacter; Marinobacter sp.; Mar…
Contig_source1382A_1675	52309	0.8602726108317881	Unknown	53.10176069127684	84.39555555555556	Nitrospirae bacterium; Haematospirillum jordaniae; Magnetovibrio blakemorei; Thiobacillus sp. SCN 62-729; Deltaproteobacteria bacterium; uncultured Sulfurovum sp.; Marinobacter sp.; Marinobacter sp.; Alteromonadaceae bacterium; Marinobacter persicus; Marinobacter sp.; Marinobacter sp.; Marinobacter sp.; Marinobacter sp.; Marinobacter sp.; Marinobacter sp.; Marinobacter; Marinobacter sp.; Marinoba…
Contig_source1382A_1842	48873	0.7979866183782457	Unknown	58.37579031367013	97.88461538461539	Marinobacter algicola; Marinobacter salarius; Marinobacter sp.; Marinobacter; Marinobacter sp. JB02H27; Marinobacter; Marinobacter sp.; Marinobacter sp.; Marinobacter; Marinobacter sp.; Marinobacter algicola; Marinobacter; Marinobacter; Marinobacter sp. PJ-16; Marinobacter algicola; Marinobacter sp.; Marinobacter salarius; Marinobacter sp.; Marinobacter sp.; Marinobacter sp.; Marinobacter sp.; Ma…
Contig_source1382A_1949	47068	0.9560635676043172	Unknown	55.0480156369508	94.33333333333333	Marinobacter adhaerens; Marinobacter; Marinobacter salinus; Marinobacter sp.; Marinobacter sp.; Marinobacter; Marinobacter algicola; Marinobacter algicola; Marinobacter sp.; Marinobacter sp.; Marinobacter salarius; Marinobacter sp.; unclassified Marinobacter; Marinobacter halodurans; Marinobacter sp.; Marinobacter sp. NP-6; unclassified Alcanivorax; unclassified Marinobacter; Marinobacter; Marino…
Contig_source1382A_2590	38687	0.982242096828392	Unknown	57.77909892211854	97.22368421052632	Marinobacter sp.; Marinobacter sp.; Marinobacter sp.; Marinobacter algicola; Marinobacter sp.; Marinobacter sp.; Marinobacter salarius; Marinobacter sp.; Marinobacter sp.; Marinobacter; Marinobacter salarius; Marinobacter algicola; Marinobacter; unclassified Marinobacter; Marinobacter sp.; Marinobacter; Marinobacter sp.; Marinobacter algicola DG893; Marinobacter salarius; Marinobacter; Marinobact…
Contig_source1382A_2771	36927	0.8124136810463888	Unknown	57.12893005118206	94.63	Marinobacter sp. JB02H27; Marinobacter sp.; Marinobacter sp. JB02H27; Marinobacter algicola; Marinobacter; Marinobacter; 2; Marinobacter adhaerens; Marinobacter sp.; Marinobacter sp. DS40M8; Marinobacter sp.; Marinobacter algicola; Marinobacter; Marinobacter salarius; Marinobacter sp.; Marinobacter; Mangrovitalea sediminis; Marinobacter; Marinobacter algicola; Marinobacter sp.; Marinobacter; Mari…
Contig_source1382A_3454	31218	0.9289512460759818	Unknown	58.0690627202255	96.04137931034482	Marinobacter; Marinobacter salarius; Marinobacter algicola DG893; Marinobacter; Marinobacter salarius; Marinobacter sp.; Marinobacter sp.; Marinobacter; Marinobacter sp.; Marinobacter sp.; Marinobacter sp.; Marinobacter sp.; Marinobacter; Marinobacter sp.; Marinobacter; Marinobacter sp.; Marinobacter algicola DG893; Marinobacter salarius; Marinobacter sp.; Marinobacter salarius; Marinobacter algi…
Contig_source1382A_3786	28923	0.8643640009680877	Unknown	56.723023199529784	97.46000000000001	Marinobacter sp. C18; Marinobacter; Marinobacter sp.; Marinobacter salarius; Marinobacter sp. MCTG268; Marinobacter; Marinobacter; Marinobacter sp.; Marinobacter sp.; Marinobacter algicola; Marinobacter sp.; Marinobacter algicola; Marinobacter sp.; Marinobacter salarius; Marinobacter; Marinobacter salarius; Marinobacter; Marinobacter sp. MCTG268; Marinobacter sp. HL-58; Marinobacter algicola; Mar…
Contig_source1382A_4000	27687	0.8668328096218442	Unknown	57.7419005309351	97.29166666666667	Marinobacter sp.; Marinobacter sp.; Marinobacter algicola; Marinobacter sp.; Marinobacter salarius; Marinobacter salarius; Marinobacter; Marinobacter; Marinobacter; Marinobacter sp.; Marinobacter algicola; Marinobacter; Marinobacter algicola; Marinobacter sp. NP-4(2019); Marinobacter algicola DG893; Marinobacter; Marinobacter algicola; Marinobacter sp.; Marinobacter; Marinobacter sp. MCTG268; Mar…
Contig_source1382A_4397	25439	0.9827430323519006	Unknown	57.66736113840953	94.756	Marinobacter sp. MCTG268; Marinobacter algicola; Marinobacter sp. MCTG268; Marinobacter algicola; Marinobacter sp.; Marinobacter salarius; Marinobacter sp. DS40M8; Marinobacter sp. MCTG268; Marinobacter sp.; Marinobacter sp.; Marinobacter sp. MCTG268; Marinobacter sp.; Marinobacter sp. MCTG268; Marinobacter sp.; Marinobacter sp.; Marinobacter sp. MCTG268; Marinobacter sp.; Marinobacter sp.; Marin…
Contig_source1382A_4669	24043	0.9150272428565487	Unknown	57.90042839911824	97.03181818181818	Marinobacter algicola DG893; Marinobacter; Marinobacter algicola; Marinobacter algicola; Marinobacter sp.; Marinobacter sp.; Marinobacter sp.; Marinobacter algicola; Marinobacter sp.; Marinobacter; Marinobacter salarius; Marinobacter algicola; Marinobacter sp.; Marinobacter sp.; Marinobacter sp.; Marinobacter sp. MCTG268; Marinobacter algicola; Marinobacter sp.; Marinobacter salarius; Marinobacte…
Contig_source1382A_4824	23485	0.9793485203321269	Unknown	56.21034703001916	95.36521739130434	Marinobacter algicola; Marinobacter sp.; Marinobacter sp. HL-58; Marinobacter; Marinobacter; Marinobacter; Marinobacter algicola; Marinobacter; Marinobacter algicola DG893; Marinobacter algicola DG893; unclassified Marinobacter; Marinobacter sp.; Marinobacter sp.; Marinobacter; Marinobacter sp.; Marinobacter sp.; protein-PII; Marinobacter sp.; unclassified Marinobacter; unclassified Marinobacter;…
Contig_source1382A_7293	16425	0.730593607305936	Unknown	54.31963470319635	95.14166666666667	Halioglobus japonicus; Marinobacter sp. W62; Marinobacter sp.; Marinobacter sp. DS40M8; Marinobacter sp.; Marinobacter sp.; Marinobacter; Marinobacter algicola; Marinobacter algicola; Marinobacter; Marinobacter; Marinobacter sp. PJ-16;
Contig_source1382A_7305	16402	0.8535544445799292	Unknown	56.956468723326424	96.61428571428571	Marinobacter hydrocarbonoclasticus; Marinobacter sp.; Marinobacter sp. YWL01; Marinobacter sp. es.042; Marinobacter sp.; Marinobacter halotolerans; Marinobacter; Marinobacter; Marinobacter salarius; Marinobacter sp.; Marinobacter sp.; unclassified Marinobacter; Marinobacter algicola; Marinobacter sp.;
Contig_source1382A_7747	15570	0.7707129094412332	Unknown	55.921644187540146	95.35	Marinobacter sp.; Marinobacter; Marinobacter; Marinobacter; Marinobacter sp.; Marinobacter sp.; Marinobacter sp.; Marinobacter lipolyticus; Marinobacter salarius; unclassified Marinobacter; Marinobacter sp. HL-58; Marinobacter sp.;
Contig_source1382A_8804	13815	0.8686210640608035	Unknown	56.3590300398118	96.93333333333334	Serratia nematodiphila DZ0503SBS1; Marinobacter sp. DS40M8; Marinobacter algicola; Marinobacter sp. C18; Marinobacter; Marinobacter sp.; Marinobacter salarius; Marinobacter sp. DS40M8; Marinobacter; Marinobacter sp.; Marinobacter sp.; Marinobacter algicola;
Contig_source1382A_14881	8173	0.8564786492108161	Unknown	51.51107304539336	80.4	Marinobacter sp. Arc7-DN-1; Marinobacter sp. Arc7-DN-1; Pseudomonas aeruginosa; Pseudomonas aeruginosa; Marinobacter; Marinobacter hydrocarbonoclasticus; Idiomarina sp.;
Contig_source1382A_24011	23436	1.2374125277351085	Unknown	55.82437275985663	95.56206896551724	Marinobacter sp.; Marinobacter sp.; Marinobacter sp.; Marinobacter sp.; Marinobacter sp. BW6; Marinobacter salarius; Marinobacter sp. MCTG268; Marinobacter sp.; Marinobacter sp.; Marinobacter guineae; Marinobacter; Marinobacter sp.; Marinobacter sp.; Marinobacter sp. JH2; Marinobacter salarius; Marinobacter sp.; Thioalkalivibrio denitrificans; Marinobacter sp.; Marinobacter sp.; Marinobacter; Mar…
Contig_source1382A_30070	5923	1.0130001688333614	Unknown	55.66435927739322	97.5	Alcanivorax sp. DSM 26295; unclassified Halomonas; Marinobacter; Marinobacter algicola; Marinobacter algicola DG893; Marinobacter sp.;
