## Supplemental File 4 for "SprayNPray: user-friendly taxonomic profiling of genome and metagenome contigs"

contig	contig_length	hits_per_contig	cov	GC-content	Average_AAI	closest_blast_hits
Contig_source1383C_2245	39791	1.0052524440200046	Unknown	42.51715211982609	90.8825	Zetaproteobacteria bacterium; Zetaproteobacteria bacterium; Zetaproteobacteria bacterium; Methylococcaceae bacterium; Mariprofundaceae bacterium; Ghiorsea bivora; Zetaproteobacteria bacterium; Ghiorsea sp.; Mariprofundaceae bacterium; Zetaproteobacteria bacterium; Zetaproteobacteria bacterium; Zetaproteobacteria bacterium; Ghiorsea sp.; Mariprofundaceae bacterium; Mariprofundaceae bacterium; Zeta…
Contig_source1383C_2783	33297	0.9910802775024777	Unknown	44.85989728804397	93.26363636363637	Zetaproteobacteria bacterium CG_4_9_14_3_um_filter_53_7; Mariprofundaceae bacterium; Zetaproteobacteria bacterium; Mariprofundaceae bacterium; Ghiorsea sp.; Ghiorsea sp.; Zetaproteobacteria bacterium; Zetaproteobacteria bacterium; Mariprofundaceae bacterium; Zetaproteobacteria bacterium; Zetaproteobacteria bacterium; Zetaproteobacteria bacterium; Ghiorsea sp.; Zetaproteobacteria bacterium; Ghiors…
Contig_source1383C_2904	32102	0.9033705065104979	Unknown	42.89140863497602	87.04137931034482	Zetaproteobacteria bacterium; unclassified Synechococcus; Zetaproteobacteria bacterium; Zetaproteobacteria bacterium; Mariprofundaceae bacterium; Zetaproteobacteria bacterium; Mariprofundaceae bacterium; Ghiorsea bivora; Zetaproteobacteria bacterium; Zetaproteobacteria bacterium; Ghiorsea sp.; Zetaproteobacteria bacterium; Ghiorsea sp.; Zetaproteobacteria bacterium; Zetaproteobacteria bacterium; …
Contig_source1383C_3751	25987	1.0774618078269904	Unknown	44.56843806518644	92.38928571428572	Phycisphaerales bacterium; Zetaproteobacteria bacterium; Ghiorsea sp.; Zetaproteobacteria bacterium; Ghiorsea sp.; Zetaproteobacteria bacterium; Zetaproteobacteria bacterium; Zetaproteobacteria bacterium CG2_30_46_52; Zetaproteobacteria bacterium CG2_30_46_52; Zetaproteobacteria bacterium; Zetaproteobacteria bacterium; Zetaproteobacteria bacterium; Zetaproteobacteria bacterium; Ghiorsea sp.; Ghio…
Contig_source1383C_3832	25526	1.057745044268589	Unknown	42.18052182088851	92.26296296296296	Zetaproteobacteria bacterium; Ghiorsea sp.; Ghiorsea sp.; Zetaproteobacteria bacterium; Zetaproteobacteria bacterium; Zetaproteobacteria bacterium; Zetaproteobacteria bacterium CG08_land_8_20_14_0_20_55_17; Zetaproteobacteria bacterium; Zetaproteobacteria bacterium; Ghiorsea sp.; Zetaproteobacteria bacterium; Zetaproteobacteria bacterium; Ghiorsea bivora; Zetaproteobacteria bacterium; Zetaproteob…
Contig_source1383C_4047	24351	0.944519732249189	Unknown	44.02693934540676	90.1086956521739	Ghiorsea bivora; Ghiorsea sp.; Zetaproteobacteria bacterium; Zetaproteobacteria bacterium; Mariprofundaceae bacterium; Zetaproteobacteria bacterium; Mariprofundaceae bacterium; Zetaproteobacteria bacterium; Zetaproteobacteria bacterium; Mariprofundaceae bacterium; Mariprofundaceae bacterium; Mariprofundaceae bacterium; Zetaproteobacteria bacterium; Zetaproteobacteria bacterium; Zetaproteobacteria…
Contig_source1383C_4104	24018	1.165792322424848	Unknown	43.58814222666334	83.99285714285715	Ghiorsea sp.; Zetaproteobacteria bacterium; Zetaproteobacteria bacterium; Ghiorsea sp.; Oceanospirillum sanctuarii; Ghiorsea sp.; Ghiorsea sp.; Zetaproteobacteria bacterium; Zetaproteobacteria bacterium; Ghiorsea sp.; Zetaproteobacteria bacterium; Zetaproteobacteria bacterium; Mariprofundaceae bacterium; Mariprofundaceae bacterium; Zetaproteobacteria bacterium; Sulfuriferula sp.; Ghiorsea sp.; Ze…
Contig_source1383C_4255	23319	1.1149706248123847	Unknown	43.59963977872122	90.07307692307693	Mesorhizobium sp.; Zetaproteobacteria bacterium; Zetaproteobacteria bacterium; Zetaproteobacteria bacterium; Ghiorsea sp.; Ghiorsea sp.; Zetaproteobacteria bacterium; Ghiorsea sp.; Ghiorsea sp.; Mariprofundaceae bacterium; Mariprofundaceae bacterium; Zetaproteobacteria bacterium; Zetaproteobacteria bacterium; Zetaproteobacteria bacterium; Ghiorsea sp.; Zetaproteobacteria bacterium; Zetaproteobact…
Contig_source1383C_4358	22763	0.8346878706673109	Unknown	43.346659051970306	91.42631578947368	Mariprofundaceae bacterium; Zetaproteobacteria bacterium; Proteobacteria bacterium; Zetaproteobacteria bacterium; Zetaproteobacteria bacterium; Zetaproteobacteria bacterium; Zetaproteobacteria bacterium; Zetaproteobacteria bacterium; Zetaproteobacteria bacterium; Zetaproteobacteria bacterium; Zetaproteobacteria bacterium; Zetaproteobacteria bacterium; Ghiorsea sp.; Ghiorsea sp.; Zetaproteobacteri…
Contig_source1383C_4489	22155	1.1735499887158654	Unknown	41.674565560821485	90.7	Marinomonas spartinae; Desulfuromonadales bacterium; Zetaproteobacteria bacterium; Zetaproteobacteria bacterium; Zetaproteobacteria bacterium; Zetaproteobacteria bacterium; Zetaproteobacteria bacterium; Zetaproteobacteria bacterium; Zetaproteobacteria bacterium; Gammaproteobacteria bacterium; Zetaproteobacteria bacterium; Zetaproteobacteria bacterium; Zetaproteobacteria bacterium; Zetaproteobacte…
Contig_source1383C_4530	21943	0.9570250193683634	Unknown	42.96130884564553	87.34285714285714	Chlorobi bacterium; Zetaproteobacteria bacterium; Mariprofundaceae bacterium; Zetaproteobacteria bacterium CG_4_8_14_3_um_filter_59_5; Ghiorsea sp.; Zetaproteobacteria bacterium; Zetaproteobacteria bacterium; Zetaproteobacteria bacterium; Ghiorsea sp.; Ghiorsea sp.; Ghiorsea sp.; Ghiorsea sp.; Zetaproteobacteria bacterium; Zetaproteobacteria bacterium; Zetaproteobacteria bacterium; Ghiorsea sp.; …
Contig_source1383C_4605	21646	1.0163540607964519	Unknown	43.093412177769565	87.22727272727273	Gammaproteobacteria bacterium; Mariprofundus aestuarium; Zetaproteobacteria bacterium; Ghiorsea bivora; Mariprofundaceae bacterium; Mariprofundaceae bacterium; Zetaproteobacteria bacterium; Ghiorsea sp.; Zetaproteobacteria bacterium; Proteobacteria bacterium; Ghiorsea sp.; Ghiorsea bivora; Zetaproteobacteria bacterium; Ghiorsea sp.; Zetaproteobacteria bacterium; Mariprofundaceae bacterium; Maripr…
Contig_source1383C_4724	21176	1.038911975821685	Unknown	44.01681148469966	79.87272727272727	Ghiorsea bivora; Ghiorsea bivora; Zetaproteobacteria bacterium; Methyloprofundus sp.; Mariprofundaceae bacterium; Ghiorsea sp.; Ghiorsea sp.; Mariprofundaceae bacterium; Ghiorsea sp.; Ghiorsea sp.; Zetaproteobacteria bacterium; Ghiorsea bivora; Ghiorsea sp.; Ghiorsea bivora; Zetaproteobacteria bacterium; Zetaproteobacteria bacterium; Pseudomonas laurentiana; Zetaproteobacteria bacterium; Zetaprot…
Contig_source1383C_4831	20837	0.9598310697317273	Unknown	43.4035609732687	88.14	Ghiorsea sp.; Ghiorsea sp.; Zetaproteobacteria bacterium; Zetaproteobacteria bacterium; Zetaproteobacteria bacterium; Zetaproteobacteria bacterium; Gammaproteobacteria bacterium; Mariprofundaceae bacterium; Zetaproteobacteria bacterium; Zetaproteobacteria bacterium; Zetaproteobacteria bacterium; Sulfurovum sp.; Ghiorsea bivora; Mariprofundus micogutta; Zetaproteobacteria bacterium; Zetaproteobact…
Contig_source1383C_5023	20090	0.8959681433549029	Unknown	43.026381284221	92.37777777777778	Zetaproteobacteria bacterium; Zetaproteobacteria bacterium; Ghiorsea bivora; Zetaproteobacteria bacterium; Zetaproteobacteria bacterium; Zetaproteobacteria bacterium; Ghiorsea bivora; Zetaproteobacteria bacterium; Zetaproteobacteria bacterium; Ghiorsea sp.; Zetaproteobacteria bacterium; Zetaproteobacteria bacterium; Zetaproteobacteria bacterium; Mariprofundaceae bacterium; Ignavibacteria bacteriu…
Contig_source1383C_5148	19653	0.9667735205820995	Unknown	43.3623365389508	86.8578947368421	Mariprofundaceae bacterium; Oceanospirillaceae bacterium; Pleionea sediminis; 'Osedax' symbiont bacterium Rs2_46_30_T18; Mariprofundaceae bacterium; Mariprofundaceae bacterium; Zetaproteobacteria bacterium; Zetaproteobacteria bacterium; Ghiorsea sp.; Zetaproteobacteria bacterium; Ghiorsea sp.; Zetaproteobacteria bacterium; Zetaproteobacteria bacterium; Mariprofundaceae bacterium; Zetaproteobacter…
Contig_source1383C_5160	19618	0.9175247221939036	Unknown	43.460087674584564	82.61111111111111	Ghiorsea bivora; Zetaproteobacteria bacterium; Zetaproteobacteria bacterium; Mariprofundaceae bacterium; Mariprofundaceae bacterium; Mariprofundaceae bacterium; Zetaproteobacteria bacterium; Zetaproteobacteria bacterium; Ghiorsea bivora; Ghiorsea bivora; Azovibrio restrictus; Nitrospirae bacterium; Chromatiales bacterium; Zetaproteobacteria bacterium; Zetaproteobacteria bacterium; Ghiorsea bivora…
Contig_source1383C_5260	19327	1.0865628395508873	Unknown	41.70331660371501	90.61428571428571	Ghiorsea sp.; Zetaproteobacteria bacterium; Zetaproteobacteria bacterium; Zetaproteobacteria bacterium; Zetaproteobacteria bacterium; Zetaproteobacteria bacterium; Ghiorsea sp.; Zetaproteobacteria bacterium; Zetaproteobacteria bacterium; Zetaproteobacteria bacterium; Zetaproteobacteria bacterium; Zetaproteobacteria bacterium; Ghiorsea bivora; Zetaproteobacteria bacterium; Zetaproteobacteria bacte…
Contig_source1383C_5416	18801	0.6914525823094517	Unknown	44.10403701930748	93.06923076923077	Zetaproteobacteria bacterium; Zetaproteobacteria bacterium; Zetaproteobacteria bacterium; Ghiorsea sp.; Ghiorsea sp.; Zetaproteobacteria bacterium; Zetaproteobacteria bacterium; Zetaproteobacteria bacterium; Zetaproteobacteria bacterium; Zetaproteobacteria bacterium; Ghiorsea sp.; Zetaproteobacteria bacterium; Zetaproteobacteria bacterium;
Contig_source1383C_5472	18638	0.91211503380191	Unknown	42.57967593089387	88.1	Zetaproteobacteria bacterium; Mariprofundaceae bacterium; Mariprofundaceae bacterium; Ghiorsea sp.; Mariprofundaceae bacterium; Zetaproteobacteria bacterium; Zetaproteobacteria bacterium; Zetaproteobacteria bacterium; Mariprofundaceae bacterium; Zetaproteobacteria bacterium; Zetaproteobacteria bacterium; Zetaproteobacteria bacterium; Zetaproteobacteria bacterium; Mariprofundaceae bacterium; Zetap…
Contig_source1383C_5535	18436	1.0305923193751356	Unknown	42.558038620091125	86.57894736842105	Mariprofundaceae bacterium; Zetaproteobacteria bacterium; Zetaproteobacteria bacterium; Zetaproteobacteria bacterium; Zetaproteobacteria bacterium; Ghiorsea sp.; Zetaproteobacteria bacterium; Zetaproteobacteria bacterium; Zetaproteobacteria bacterium; Mariprofundaceae bacterium; Ghiorsea sp.; Zetaproteobacteria bacterium; Ghiorsea sp.; Mariprofundaceae bacterium; Zetaproteobacteria bacterium; Ghi…
Contig_source1383C_5641	18083	1.050710612177183	Unknown	43.19526627218935	86.51052631578948	Zetaproteobacteria bacterium CG2_30_59_37; Zetaproteobacteria bacterium; Zetaproteobacteria bacterium; Zetaproteobacteria bacterium; Zetaproteobacteria bacterium; Zetaproteobacteria bacterium; Zetaproteobacteria bacterium; Mariprofundus sp. EBB-1; Ghiorsea sp.; Zetaproteobacteria bacterium; Zetaproteobacteria bacterium; Zetaproteobacteria bacterium; Alcanivorax sp. ZXX171; Zetaproteobacteria bact…
Contig_source1383C_5796	17621	0.7945065546790762	Unknown	43.4027580727541	79.85714285714286	Gammaproteobacteria bacterium; Mariprofundaceae bacterium; Mariprofundaceae bacterium; Ghiorsea sp.; Mariprofundaceae bacterium; Ghiorsea sp.; Zetaproteobacteria bacterium; Zetaproteobacteria bacterium; Ghiorsea sp.; Desulfobacterales bacterium; Zetaproteobacteria bacterium; Mariprofundaceae bacterium; Mariprofundaceae bacterium; Zetaproteobacteria bacterium;
Contig_source1383C_5825	17553	1.0254657323534437	Unknown	43.21198655500484	85.36666666666666	Gallionella capsiferriformans; Methylotenera sp.; Zetaproteobacteria bacterium; Ghiorsea bivora; Zetaproteobacteria bacterium; Mariprofundaceae bacterium; Zetaproteobacteria bacterium; Zetaproteobacteria bacterium; Proteobacteria bacterium; Mariprofundaceae bacterium; Zetaproteobacteria bacterium; Zetaproteobacteria bacterium; Ghiorsea sp.; Ghiorsea sp.; Zetaproteobacteria bacterium; Ghiorsea sp.…
Contig_source1383C_6000	17153	0.75788491809013	Unknown	40.08045239899726	72.28461538461538	Ghiorsea bivora; Ghiorsea bivora; Ghiorsea bivora; Bacteroidetes bacterium; Ghiorsea bivora; Ghiorsea bivora; Zetaproteobacteria bacterium; Zetaproteobacteria bacterium; Proteobacteria bacterium; Proteobacteria bacterium; Proteobacteria bacterium; Endozoicomonas ascidiicola; Ghiorsea bivora;
Contig_source1383C_6276	16437	1.0950903449534586	Unknown	42.562511407191096	84.67777777777778	Gammaproteobacteria bacterium; Zetaproteobacteria bacterium; Zetaproteobacteria bacterium; Ghiorsea bivora; Zetaproteobacteria bacterium; Zetaproteobacteria bacterium; Zetaproteobacteria bacterium; Mariprofundaceae bacterium; Ghiorsea bivora; Mariprofundaceae bacterium; Ghiorsea sp.; Zetaproteobacteria bacterium CG2_30_46_52; Zetaproteobacteria bacterium CG2_30_46_52; Mariprofundaceae bacterium; …
Contig_source1383C_6390	16213	0.9868623943748843	Unknown	42.97785727502622	89.175	Ghiorsea sp.; Mariprofundaceae bacterium; Mariprofundaceae bacterium; Zetaproteobacteria bacterium; Ghiorsea sp.; Ghiorsea sp.; Zetaproteobacteria bacterium; Zetaproteobacteria bacterium; Mariprofundaceae bacterium; Ghiorsea sp.; Ghiorsea sp.; Zetaproteobacteria bacterium; Ghiorsea sp.; Zetaproteobacteria bacterium; Ghiorsea sp.; Zetaproteobacteria bacterium;
Contig_source1383C_6472	16000	1.125	Unknown	43.1625	88.56666666666666	Zetaproteobacteria bacterium; Ghiorsea bivora; Ghiorsea sp.; Mariprofundaceae bacterium; Mariprofundaceae bacterium; Zetaproteobacteria bacterium; Zetaproteobacteria bacterium; Mariprofundaceae bacterium; Mariprofundaceae bacterium; Mariprofundaceae bacterium; Zetaproteobacteria bacterium; Mariprofundaceae bacterium; Mariprofundaceae bacterium; Ghiorsea bivora; Mariprofundaceae bacterium; Zetapro…
Contig_source1383C_6736	15448	1.0357327809425168	Unknown	43.91506991196271	93.95	Zetaproteobacteria bacterium; Ghiorsea sp.; Zetaproteobacteria bacterium; Zetaproteobacteria bacterium; Mariprofundaceae bacterium; Ghiorsea sp.; Ghiorsea sp.; Ghiorsea sp.; Ghiorsea sp.; Zetaproteobacteria bacterium; Zetaproteobacteria bacterium; Ghiorsea bivora; Ghiorsea sp.; Ghiorsea sp.; Zetaproteobacteria bacterium; Ghiorsea sp.;
Contig_source1383C_7072	14770	0.8801624915368992	Unknown	44.13676371022343	86.96153846153847	Zetaproteobacteria bacterium; Zetaproteobacteria bacterium; Zetaproteobacteria bacterium; Ghiorsea sp.; Zetaproteobacteria bacterium; Ghiorsea sp.; Ghiorsea sp.; ACP; Zetaproteobacteria bacterium; Ghiorsea sp.; Gammaproteobacteria bacterium; Francisella sp. XLW-1; Methyloprofundus sp.;
Contig_source1383C_7089	14728	1.1542639869636067	Unknown	42.95219989136339	89.36470588235294	Ghiorsea bivora; Mariprofundaceae bacterium; Gammaproteobacteria bacterium; Zetaproteobacteria bacterium; Ghiorsea sp.; Mariprofundaceae bacterium; Zetaproteobacteria bacterium; Zetaproteobacteria bacterium; Ghiorsea sp.; Mariprofundaceae bacterium; Zetaproteobacteria bacterium; Zetaproteobacteria bacterium; Zetaproteobacteria bacterium; Zetaproteobacteria bacterium; Zetaproteobacteria bacterium;…
Contig_source1383C_7222	14470	1.10573600552868	Unknown	43.19281271596406	88.28125	Rhodobiaceae bacterium; Zetaproteobacteria bacterium; Zetaproteobacteria bacterium; Zetaproteobacteria bacterium; Zetaproteobacteria bacterium; unclassified Alcanivorax; Zetaproteobacteria bacterium; Zetaproteobacteria bacterium; Zetaproteobacteria bacterium; Ghiorsea sp.; Zetaproteobacteria bacterium; Ghiorsea bivora; Mariprofundaceae bacterium; Bathymodiolus azoricus thioautotrophic gill symbio…
Contig_source1383C_7226	14463	0.8988453294613843	Unknown	45.25340524095969	89.16923076923077	Zetaproteobacteria bacterium; Ghiorsea sp.; Zetaproteobacteria bacterium; Zetaproteobacteria bacterium; Zetaproteobacteria bacterium; Ghiorsea sp.; Zetaproteobacteria bacterium; Zetaproteobacteria bacterium; Zetaproteobacteria bacterium; Zetaproteobacteria bacterium; Mariprofundaceae bacterium; Zetaproteobacteria bacterium CG2_30_46_52; Bacteroidetes bacterium;
Contig_source1383C_7337	14259	0.9117048881408233	Unknown	42.18388386282348	89.22307692307692	Lutibacter sp.; Zetaproteobacteria bacterium; Zetaproteobacteria bacterium; Mariprofundaceae bacterium; Mariprofundaceae bacterium; Mariprofundaceae bacterium; Zetaproteobacteria bacterium; Zetaproteobacteria bacterium; Zetaproteobacteria bacterium; Ghiorsea sp.; Zetaproteobacteria bacterium; Zetaproteobacteria bacterium; Pseudomonas sp.;
Contig_source1383C_7357	14220	1.4064697609001406	Unknown	42.566807313642755	85.945	Proteobacteria bacterium; Endozoicomonadaceae bacterium; Zetaproteobacteria bacterium; Ghiorsea bivora; Firmicutes bacterium; Zetaproteobacteria bacterium; Zetaproteobacteria bacterium; Zetaproteobacteria bacterium; Zetaproteobacteria bacterium; Zetaproteobacteria bacterium; Ghiorsea bivora; Ghiorsea sp.; Zetaproteobacteria bacterium; Zetaproteobacteria bacterium; Zetaproteobacteria bacterium; Ze…
Contig_source1383C_7487	13962	1.0743446497636442	Unknown	42.44377596332903	83.87333333333333	Zetaproteobacteria bacterium; Ghiorsea sp.; Ghiorsea sp.; Ghiorsea bivora; Ghiorsea sp.; Mariprofundaceae bacterium; Ghiorsea sp.; Ghiorsea sp.; Ghiorsea sp.; Zetaproteobacteria bacterium; Ghiorsea sp.; Zetaproteobacteria bacterium; Mariprofundaceae bacterium; Mariprofundaceae bacterium; Mariprofundaceae bacterium;
Contig_source1383C_7531	13896	1.079447322970639	Unknown	43.041162924582615	87.62	Pseudomonadales bacterium; Ghiorsea sp.; Ghiorsea sp.; Zetaproteobacteria bacterium; Mariprofundaceae bacterium; Mariprofundaceae bacterium; Ghiorsea sp.; Zetaproteobacteria bacterium; Ghiorsea sp.; Ghiorsea sp.; Mariprofundaceae bacterium; Zetaproteobacteria bacterium; Zetaproteobacteria bacterium; Zetaproteobacteria bacterium; Zetaproteobacteria bacterium;
Contig_source1383C_7566	13826	0.6509474902357876	Unknown	43.519456097208156	93.84444444444445	Zetaproteobacteria bacterium; Mariprofundaceae bacterium; Ghiorsea sp.; Zetaproteobacteria bacterium; Ghiorsea sp.; Zetaproteobacteria bacterium; Zetaproteobacteria bacterium; Zetaproteobacteria bacterium; Zetaproteobacteria bacterium;
Contig_source1383C_7581	13802	1.0867990146355602	Unknown	44.47181567888712	86.98666666666666	Ghiorsea sp.; Zetaproteobacteria bacterium; Zetaproteobacteria bacterium; Ghiorsea bivora; Zetaproteobacteria bacterium; Zetaproteobacteria bacterium; Zetaproteobacteria bacterium; Zetaproteobacteria bacterium; Mariprofundaceae bacterium; Zetaproteobacteria bacterium; Zetaproteobacteria bacterium; Zetaproteobacteria bacterium CG2_30_46_52; Ghiorsea sp.; Ghiorsea sp.; Mariprofundaceae bacterium;
Contig_source1383C_7584	13798	1.4494854326714017	Unknown	43.61501666908247	86.75	Zetaproteobacteria bacterium; Alcanivorax sp. HI0013; Ghiorsea sp.; Ghiorsea sp.; Mariprofundaceae bacterium; Zetaproteobacteria bacterium; Ghiorsea sp.; Zetaproteobacteria bacterium; Ghiorsea bivora; Zetaproteobacteria bacterium; Ghiorsea sp.; Zetaproteobacteria bacterium; Zetaproteobacteria bacterium; Zetaproteobacteria bacterium; Zetaproteobacteria bacterium; Mariprofundaceae bacterium; Maripr…
Contig_source1383C_8345	12575	0.7952286282306164	Unknown	44.341948310139166	83.24	Zetaproteobacteria bacterium; Thiobacillaceae bacterium LSR1; Ghiorsea sp.; Ghiorsea sp.; Ghiorsea sp.; Zetaproteobacteria bacterium; Zetaproteobacteria bacterium; Zetaproteobacteria bacterium; Ghiorsea sp.; Ghiorsea bivora;
Contig_source1383C_8406	12473	0.8017317405596087	Unknown	43.10911568989017	89.34	Zetaproteobacteria bacterium; Ghiorsea sp.; Zetaproteobacteria bacterium; Ghiorsea sp.; Ghiorsea sp.; Zetaproteobacteria bacterium; Zetaproteobacteria bacterium; Zetaproteobacteria bacterium; Ghiorsea bivora; Idiomarina;
Contig_source1383C_9137	11531	0.780504726389732	Unknown	44.13320613997052	91.42222222222222	Zetaproteobacteria bacterium; Mariprofundaceae bacterium; Zetaproteobacteria bacterium; Ghiorsea bivora; Ghiorsea sp.; Ghiorsea sp.; Zetaproteobacteria bacterium; Ghiorsea sp.; Zetaproteobacteria bacterium;
Contig_source1383C_9162	11497	2.174480299208489	Unknown	43.70705401409064	93.504	Sulfurivermis fontis; Zetaproteobacteria bacterium CG2_30_46_52; Ghiorsea sp.; Zetaproteobacteria bacterium CG2_30_46_52; Ghiorsea sp.; Zetaproteobacteria bacterium; Zetaproteobacteria bacterium; Zetaproteobacteria bacterium CG2_30_46_52; Mariprofundaceae bacterium; Zetaproteobacteria bacterium; Zetaproteobacteria bacterium; Ghiorsea sp.; Mariprofundus ferrooxydans; Ghiorsea sp.; Zetaproteobacter…
Contig_source1383C_9305	11311	0.795685615772257	Unknown	43.064273715851826	85.76666666666667	Zetaproteobacteria bacterium; Zetaproteobacteria bacterium; acyl-carrier protein; Ghiorsea sp.; Zetaproteobacteria bacterium; Zetaproteobacteria bacterium; Ghiorsea sp.; Ghiorsea sp.; Zetaproteobacteria bacterium;
Contig_source1383C_9408	11198	1.1609215931416323	Unknown	43.86497588855153	94.05384615384615	Zetaproteobacteria bacterium; Zetaproteobacteria bacterium; Proteobacteria bacterium; Zetaproteobacteria bacterium; Zetaproteobacteria bacterium; Zetaproteobacteria bacterium; Zetaproteobacteria bacterium; Zetaproteobacteria bacterium; Zetaproteobacteria bacterium; Zetaproteobacteria bacterium; Zetaproteobacteria bacterium; Piscirickettsiaceae bacterium; Cycloclasticus sp.;
Contig_source1383C_9513	11072	0.541907514450867	Unknown	42.52167630057804	89.43333333333334	Zetaproteobacteria bacterium; Zetaproteobacteria bacterium; Zetaproteobacteria bacterium; Zetaproteobacteria bacterium; Proteobacteria bacterium; Zetaproteobacteria bacterium;
Contig_source1383C_9727	10853	1.1056850640375933	Unknown	43.858840873491204	86.19166666666666	Zetaproteobacteria bacterium; Ghiorsea sp.; Mariprofundaceae bacterium; Ghiorsea bivora; Zetaproteobacteria bacterium; Zetaproteobacteria bacterium; Zetaproteobacteria bacterium; Ghiorsea sp.; Ghiorsea sp.; Zetaproteobacteria bacterium; Mariprofundaceae bacterium; Zetaproteobacteria bacterium CG2_30_46_52;
Contig_source1383C_9793	10791	0.9266981744045963	Unknown	42.10916504494486	88.14	Zetaproteobacteria bacterium; Ghiorsea sp.; Mariprofundaceae bacterium; Mariprofundaceae bacterium; Zetaproteobacteria bacterium CG23_combo_of_CG06-09_8_20_14_all_54_7; Zetaproteobacteria bacterium; Zetaproteobacteria bacterium; Ghiorsea sp.; Zetaproteobacteria bacterium; Thiohalospira halophila;
Contig_source1383C_9881	10715	0.8399440037330844	Unknown	42.66915538964069	87.4888888888889	Zetaproteobacteria bacterium; Zetaproteobacteria bacterium CG_4_8_14_3_um_filter_59_5; Mariprofundaceae bacterium; Mariprofundaceae bacterium; Zetaproteobacteria bacterium; Zetaproteobacteria bacterium; Zetaproteobacteria bacterium; Mariprofundaceae bacterium; Zetaproteobacteria bacterium;
Contig_source1383C_10029	10569	0.8515469770082316	Unknown	42.71927334657962	91.13333333333334	Ghiorsea sp.; Mariprofundaceae bacterium; Zetaproteobacteria bacterium; Zetaproteobacteria bacterium; Zetaproteobacteria bacterium; Zetaproteobacteria bacterium; Mariprofundaceae bacterium; Zetaproteobacteria bacterium; Planctomycetes bacterium;
Contig_source1383C_10135	10476	0.9545628102329132	Unknown	41.84803360061092	85.88	Zetaproteobacteria bacterium; Zetaproteobacteria bacterium; Mariprofundus ferrinatatus; Mariprofundus ferrinatatus; Zetaproteobacteria bacterium; Zetaproteobacteria bacterium; Dysgonamonadaceae bacterium; Bacteroidetes bacterium HGW-Bacteroidetes-17; Zetaproteobacteria bacterium; Zetaproteobacteria bacterium;
Contig_source1383C_10658	10061	0.8945432859556705	Unknown	42.62995726070967	90.67777777777778	Zetaproteobacteria bacterium; Mariprofundaceae bacterium; Zetaproteobacteria bacterium; Ghiorsea sp.; Ghiorsea sp.; Mariprofundaceae bacterium; Ghiorsea sp.; Zetaproteobacteria bacterium; Gammaproteobacteria bacterium;
Contig_source1383C_11053	9743	0.6158267474083957	Unknown	41.61962434568408	92.38333333333334	Zetaproteobacteria bacterium; Zetaproteobacteria bacterium; Mariprofundaceae bacterium; acyl-carrier-protein; Zetaproteobacteria bacterium; Zetaproteobacteria bacterium;
Contig_source1383C_11119	9684	0.9293680297397771	Unknown	42.24494010739364	95.42222222222222	Mariprofundaceae bacterium; Ghiorsea sp.; Zetaproteobacteria bacterium; Zetaproteobacteria bacterium; Zetaproteobacteria bacterium; Mariprofundaceae bacterium; Zetaproteobacteria bacterium; Zetaproteobacteria bacterium; Zetaproteobacteria bacterium;
Contig_source1383C_11215	9597	1.5629884338855893	Unknown	41.585912264249245	82.33333333333333	Crocinitomix catalasitica; uncultured Gammaproteobacteria bacterium; Zetaproteobacteria bacterium; Zetaproteobacteria bacterium; Zetaproteobacteria bacterium; Zetaproteobacteria bacterium; Ghiorsea sp.; Ghiorsea sp.; Ghiorsea sp.; Ghiorsea bivora; Ghiorsea bivora; Ghiorsea bivora; Ghiorsea sp.; Zetaproteobacteria bacterium; Zetaproteobacteria bacterium;
Contig_source1383C_11250	9566	0.6272214091574325	Unknown	45.64081120635584	87.55	Ghiorsea sp.; Ghiorsea bivora; Zetaproteobacteria bacterium; Zetaproteobacteria bacterium; Ghiorsea bivora; Zetaproteobacteria bacterium;
Contig_source1383C_11700	9232	0.7582322357019065	Unknown	41.72443674176776	92.4	Mariprofundaceae bacterium; Zetaproteobacteria bacterium; Mariprofundaceae bacterium; Zetaproteobacteria bacterium; Mariprofundaceae bacterium; Zetaproteobacteria bacterium; Zetaproteobacteria bacterium;
Contig_source1383C_11860	9120	1.6447368421052633	Unknown	41.07456140350877	89.86	Rhodobacteraceae bacterium; Mariprofundaceae bacterium; Zetaproteobacteria bacterium; Zetaproteobacteria bacterium; Zetaproteobacteria bacterium; Ghiorsea sp.; Ghiorsea sp.; Ghiorsea sp.; Zetaproteobacteria bacterium; Halomonas sp. NBT06E8; Zetaproteobacteria bacterium; Bathymodiolus platifrons methanotrophic gill symbiont; Methylococcales symbiont of Hymedesmia sp. n. MRB-2018; Zetaproteobacteri…
Contig_source1383C_11864	9116	1.3163668275559457	Unknown	44.712593242650286	91.9	Zetaproteobacteria bacterium; Ghiorsea sp.; Ghiorsea sp.; Mariprofundaceae bacterium; Zetaproteobacteria bacterium; Ghiorsea sp.; Zetaproteobacteria bacterium; Ghiorsea sp.; Ghiorsea sp.; Ghiorsea sp.; Ghiorsea bivora; Ghiorsea sp.;
Contig_source1383C_11987	9037	0.7745933384972888	Unknown	42.160008852495295	90.54285714285714	Zetaproteobacteria bacterium; Zetaproteobacteria bacterium; Zetaproteobacteria bacterium; Mariprofundaceae bacterium; Zetaproteobacteria bacterium; Zetaproteobacteria bacterium; Nitrospira sp.;
Contig_source1383C_12343	8812	1.2482977757603269	Unknown	43.25919201089424	93.71818181818182	Zetaproteobacteria bacterium; Zetaproteobacteria bacterium; Zetaproteobacteria bacterium; Mariprofundaceae bacterium; Mariprofundaceae bacterium; Ghiorsea sp.; Zetaproteobacteria bacterium; Zetaproteobacteria bacterium; Ghiorsea sp.; Zetaproteobacteria bacterium; Zetaproteobacteria bacterium;
Contig_source1383C_12421	8758	0.9134505594884678	Unknown	44.78191367892213	91.3125	Vibrio sp. JCM 19236; Photobacterium sanguinicancri; Zetaproteobacteria bacterium; Mariprofundaceae bacterium; Zetaproteobacteria bacterium; Zetaproteobacteria bacterium; Ghiorsea sp.; Zetaproteobacteria bacterium;
Contig_source1383C_12697	8591	1.6296123850541266	Unknown	40.75194971481783	88.05	Desulfobacteraceae bacterium; Proteobacteria bacterium; Zetaproteobacteria bacterium; Gammaproteobacteria bacterium; Zetaproteobacteria bacterium; Zetaproteobacteria bacterium; Ghiorsea sp.; Mariprofundaceae bacterium; Proteobacteria bacterium; Proteobacteria bacterium; Zetaproteobacteria bacterium; Zetaproteobacteria bacterium; Zetaproteobacteria bacterium; Haemophilus influenzae HK1212;
Contig_source1383C_13246	8266	1.0887974836680376	Unknown	45.17299782240503	85.9888888888889	Zetaproteobacteria bacterium; Ghiorsea sp.; Ghiorsea sp.; Ghiorsea sp.; Zetaproteobacteria bacterium; Ghiorsea sp.; Ghiorsea sp.; Zetaproteobacteria bacterium; Ghiorsea sp.;
Contig_source1383C_13702	8013	0.8735804317983278	Unknown	44.57756146262324	88.8	Zetaproteobacteria bacterium CG2_30_46_52; Ghiorsea sp.; Zetaproteobacteria bacterium; Zetaproteobacteria bacterium; Zetaproteobacteria bacterium; Ghiorsea bivora; Zetaproteobacteria bacterium;
Contig_source1383C_14149	7775	1.0289389067524115	Unknown	43.39549839228296	92.9375	Zetaproteobacteria bacterium; Zetaproteobacteria bacterium; Ghiorsea sp.; Mariprofundaceae bacterium; Ghiorsea sp.; Ghiorsea sp.; Mariprofundaceae bacterium; Ghiorsea sp.;
Contig_source1383C_14165	7763	0.9017132551848512	Unknown	41.62050753574648	93.62857142857143	Ghiorsea sp.; Zetaproteobacteria bacterium; Zetaproteobacteria bacterium; Zetaproteobacteria bacterium; Zetaproteobacteria bacterium; Mariprofundaceae bacterium; Oceanospirillales bacterium;
Contig_source1383C_14314	7685	1.3012361743656475	Unknown	42.27716330513988	93.63	Mariprofundaceae bacterium; Ghiorsea bivora; Ghiorsea bivora; Zetaproteobacteria bacterium; Zetaproteobacteria bacterium; Zetaproteobacteria bacterium; Zetaproteobacteria bacterium; Zetaproteobacteria bacterium; Zetaproteobacteria bacterium; Mariprofundaceae bacterium;
Contig_source1383C_14339	7673	0.9122898475172684	Unknown	43.33376775707025	95.5	Mariprofundaceae bacterium; Zetaproteobacteria bacterium; Zetaproteobacteria bacterium; Ghiorsea bivora; Zetaproteobacteria bacterium; Zetaproteobacteria bacterium; Zetaproteobacteria bacterium;
Contig_source1383C_14379	7657	0.9141961603761264	Unknown	43.98589525923991	95.54285714285714	Ghiorsea bivora; Mariprofundaceae bacterium; Zetaproteobacteria bacterium; Zetaproteobacteria bacterium; Zetaproteobacteria bacterium; Zetaproteobacteria bacterium; Zetaproteobacteria bacterium CG23_combo_of_CG06-09_8_20_14_all_54_7;
Contig_source1383C_14425	7628	1.3109596224436286	Unknown	43.65495542737284	87.18	Zetaproteobacteria bacterium CG_4_8_14_3_um_filter_59_5; Zetaproteobacteria bacterium; Ghiorsea sp.; Ghiorsea sp.; Zetaproteobacteria bacterium; Zetaproteobacteria bacterium; Ghiorsea sp.; Ghiorsea sp.; Zetaproteobacteria bacterium; Ghiorsea sp.;
Contig_source1383C_14573	7564	0.9254362771020624	Unknown	45.25383395029085	91.47142857142858	Zetaproteobacteria bacterium; Zetaproteobacteria bacterium; Ghiorsea sp.; Ghiorsea sp.; Mariprofundaceae bacterium; Mariprofundaceae bacterium; Zetaproteobacteria bacterium;
Contig_source1383C_14655	7527	1.1956954962136308	Unknown	40.58721934369603	83.5111111111111	Mariprofundus aestuarium; Mariprofundus aestuarium; Zetaproteobacteria bacterium; Zetaproteobacteria bacterium; Zetaproteobacteria bacterium; Zetaproteobacteria bacterium; Ghiorsea sp.; Mariprofundaceae bacterium; Zetaproteobacteria bacterium;
Contig_source1383C_14816	7448	0.6713211600429645	Unknown	44.038668098818476	93.66	Zetaproteobacteria bacterium; Ghiorsea sp.; Zetaproteobacteria bacterium; Zetaproteobacteria bacterium; Zetaproteobacteria bacterium;
Contig_source1383C_14830	7440	1.2096774193548387	Unknown	47.21774193548387	96.2	Gammaproteobacteria bacterium; Zetaproteobacteria bacterium; Zetaproteobacteria bacterium; Zetaproteobacteria bacterium; Zetaproteobacteria bacterium; Zetaproteobacteria bacterium; Zetaproteobacteria bacterium; Zetaproteobacteria bacterium; Zetaproteobacteria bacterium;
Contig_source1383C_14901	7403	0.9455626097528029	Unknown	42.48277725246521	85.12857142857143	Moraxella sp.; Ghiorsea sp.; Zetaproteobacteria bacterium; Ghiorsea bivora; Zetaproteobacteria bacterium; Zetaproteobacteria bacterium; Zetaproteobacteria bacterium;
Contig_source1383C_14954	7378	1.2198427758200054	Unknown	43.19598807264842	92.75555555555556	Zetaproteobacteria bacterium; Mariprofundaceae bacterium; Zetaproteobacteria bacterium; Zetaproteobacteria bacterium; Zetaproteobacteria bacterium; Mariprofundaceae bacterium; Zetaproteobacteria bacterium; Zetaproteobacteria bacterium; Ghiorsea sp.;
Contig_source1383C_15785	7036	1.4212620807276863	Unknown	43.675383740761795	95.15	Zetaproteobacteria bacterium; Zetaproteobacteria bacterium; Zetaproteobacteria bacterium; Zetaproteobacteria bacterium; Zetaproteobacteria bacterium; Ghiorsea sp.; Ghiorsea sp.; Zetaproteobacteria bacterium; Zetaproteobacteria bacterium; Zetaproteobacteria bacterium;
Contig_source1383C_16658	6688	0.8971291866028709	Unknown	41.50717703349282	87.61666666666667	Ghiorsea sp.; Zetaproteobacteria bacterium; Ghiorsea bivora; Ghiorsea bivora; Labilibaculum antarcticum; Ghiorsea sp.;
Contig_source1383C_17395	6425	1.245136186770428	Unknown	44.762645914396884	89.15	Zetaproteobacteria bacterium; Ghiorsea sp.; Ghiorsea sp.; Zetaproteobacteria bacterium; Zetaproteobacteria bacterium; Ghiorsea sp.; Ghiorsea sp.; Ghiorsea bivora;
Contig_source1383C_17401	6424	0.7783312577833126	Unknown	42.87048567870485	90.11999999999999	Ghiorsea sp.; Ghiorsea sp.; Zetaproteobacteria bacterium; Mariprofundaceae bacterium; Zetaproteobacteria bacterium;
Contig_source1383C_17917	6245	0.4803843074459568	Unknown	40.0160128102482	86.0	Gammaproteobacteria bacterium; Zetaproteobacteria bacterium; Zetaproteobacteria bacterium;
Contig_source1383C_18060	6198	0.9680542110358179	Unknown	43.38496289125524	79.11666666666667	Zetaproteobacteria bacterium; Zetaproteobacteria bacterium; Zetaproteobacteria bacterium; Zetaproteobacteria bacterium; Ghiorsea bivora; Mariprofundaceae bacterium;
Contig_source1383C_18074	6192	0.6459948320413437	Unknown	45.332687338501295	92.275	Ghiorsea bivora; Ghiorsea sp.; Zetaproteobacteria bacterium; Ghiorsea bivora;
Contig_source1383C_18863	5954	1.007725898555593	Unknown	41.753443063486735	79.45	Ghiorsea bivora; Zetaproteobacteria bacterium CG1_02_49_23; Legionellales bacterium; Zetaproteobacteria bacterium; Zetaproteobacteria bacterium; Zetaproteobacteria bacterium;
Contig_source1383C_19090	5891	1.5277542013240537	Unknown	44.321846885078934	86.5	Arthrospira sp. O9.13F; Mariprofundaceae bacterium; Zetaproteobacteria bacterium; Ghiorsea sp.; Ghiorsea sp.; Zetaproteobacteria bacterium; Zetaproteobacteria bacterium; Zetaproteobacteria bacterium; Zetaproteobacteria bacterium;
Contig_source1383C_19581	5757	1.0422094841063054	Unknown	41.01094319958312	79.61666666666667	Stenotrophomonas maltophilia; Zetaproteobacteria bacterium; Zetaproteobacteria bacterium CG1_02_49_23; Zetaproteobacteria bacterium; Ghiorsea sp.; Ghiorsea sp.;
Contig_source1383C_19695	5724	1.0482180293501049	Unknown	43.09923130677848	69.81666666666666	Gammaproteobacteria bacterium; Proteobacteria bacterium; Zetaproteobacteria bacterium; Zetaproteobacteria bacterium; Deltaproteobacteria bacterium; Acidovorax sp. NO-1;
Contig_source1383C_19840	5687	0.8791981712678038	Unknown	40.53103569544575	78.28	Zetaproteobacteria bacterium; Candidatus Brocadiales bacterium; Candidatus Brocadiales bacterium; Zetaproteobacteria bacterium; Ghiorsea bivora;
Contig_source1383C_21556	5278	1.5157256536566883	Unknown	42.59189086775294	83.3625	Zetaproteobacteria bacterium; Mariprofundaceae bacterium; Deltaproteobacteria bacterium; Zetaproteobacteria bacterium; Verrucomicrobia bacterium; Gammaproteobacteria bacterium; Zetaproteobacteria bacterium; Zetaproteobacteria bacterium;
Contig_source1383C_22771	5009	0.798562587342783	Unknown	43.46176881613096	91.1	Zetaproteobacteria bacterium; Ghiorsea bivora; Mariprofundaceae bacterium; Ghiorsea bivora;
